# Stage-resolved gene regulatory network analysis reveals developmental reprogramming and genes with robust stem-preferred expression in sorghum

**DOI:** 10.1101/2025.05.27.656329

**Authors:** Jie Fu, Brandon James, Madara Hetti-Arachchilage, Yingjie Lei, Brian McKinley, Evan Kurtz, Kerrie Barry, Stephen P. Moose, John E. Mullet, Kankshita Swaminathan, Amy Marshall-Colon

## Abstract

**Background:** Sorghum bicolor is a deep-rooted, heat- and drought-tolerant crop that thrives on marginal lands and is increasingly valued for its applications in biofuel, bioenergy, and biopolymer production. The sorghum stem, which can reach 4–5 meters in length, serves as the primary reservoir of both lignocellulosic biomass and soluble sugars, making it a promising bioenergy feedstock. Although recent advances in genetic, genomic, and transcriptomic resources have improved our understanding of sorghum biology, comprehensive genome-wide analyses of functional dynamics across diverse organ types and developmental stages remain limited. In particular, candidate genes with stem preferred expression pattern or their associated cis-regulatory elements, which may program key stem-related functions and enable organ- or tissue-specific engineering, have not yet been identified.

**Results:** To address these gaps, we reanalyzed a published RNA-seq dataset to identify genes with organ-preferential expression and to infer representative organ functions across major developmental stages. Our analysis revealed that the sorghum stem exhibits distinct temporal functional signatures, which correlate with the developmental dynamics of stem-specific genes and their associated regulatory elements. We further identified a set of genes with ubiquitous stem-specific expression across diverse sorghum genotypes, suggesting their universal importance and broad potential for genetic engineering applications. Among them, SbTALE03 and SbTALE04 emerged as stem hub transcription factors (TF). Both genes were empirically validated for their stem specificity across stages. Gene regulatory network analysis further indicated that these TFs participate in stage-specific transcriptional programs that maintain and regulate stem development.

**Conclusions:** This study presents a genome-wide analysis of organ-specific gene expression, functions, and regulatory networks in sorghum, with a focus on genes preferentially-expressed in stems and their promoter motifs. We identified a set of core stem-specific genes with ubiquitous expression across genotypes and developmental stages, including two experimentally validated transcription factors with potential roles in stem development. These findings offer valuable candidates for further functional characterization and genetic engineering aimed at improving sorghum stem biomass and composition.
