## Supplemental Dataset 1 for "Stage-resolved gene regulatory network analysis reveals developmental reprogramming and genes with robust stem-preferred expression in sorghum"

### Sheet: Sheet1
Supplemental Dataset 1 Description of RNA-seq samples used in Tau analysis and WGCNA
Stage and organ type	RNA-seq sample1	For WGCNA2 (with replicate)	For Tau (without replicate)
Juvenile (8 DAE) leaf, stem, root	Leaf blade of first emerged leaf	leaf_blade.Juv_1	leaf mean
		leaf_blade.Juv_2
		leaf_blade.Juv_3
	Lower portion (proximal) of third emerging leaf blade (in whorl)	leaf_lower.Juv_1
		leaf_lower.Juv_2
		leaf_lower.Juv_3
	Upper portion (distal) of third emerging leaf blade	leaf_upper.Juv_1
		leaf_upper.Juv_2
		leaf_upper.Juv_3
	Distal section of root tips	root_bottom.Juv_1	root mean
		root_bottom.Juv_2
		root_bottom.Juv_3
	Section from middle layer of root mass	root_top.Juv_1
		root_top.Juv_2
		root_top.Juv_3
	Entire stem (approximately 2 mm in size)	stem_2mm.Juv_1	stem mean
		stem_2mm.Juv_2
		stem_2mm.Juv_3
Vegetative (24 DAE) leaf, stem, root	Lower portion (proximal) of shoot, including sheaths, after removing first through fourth emerged leaves	leaf_lower_whorl.Veg_1	leaf mean
		leaf_lower_whorl.Veg_2
		leaf_lower_whorl.Veg_3
	Middle portion of shoot after removing first through fourth emerged leaves	leaf_middle_whorl.Veg_1
		leaf_middle_whorl.Veg_2
		leaf_middle_whorl.Veg_3
	Upper portion (distal) of shoot, including leaves emerged from whorl, after removing first through fourth emerged leaves	leaf_upper_whorl.Veg_1
		leaf_upper_whorl.Veg_2
		leaf_upper_whorl.Veg_3
	Distal section of root tips	root_bottom.Veg_1	root mean
		root_bottom.Veg_2
		root_bottom.Veg_3
	Section from middle layer of root mass	root_top.Veg_1
		root_top.Veg_2
		root_top.Veg_3
	Entire stem (approximately 1 cm in size)	stem_1cm.Veg_1	stem mean
		stem_1cm.Veg_2
		stem_1cm.Veg_3
Floral initiation (44 DAE) leaf, stem, root	2cm long growing internode near apex (further from apex than 1 cm growing internode)	stem_internode_g_upper.Floral_1	stem mean
		stem_internode_g_upper.Floral_2
		stem_internode_g_upper.Floral_3
	1cm long growing internode near apex (closer to apex than 2 cm growing internode)	stem_internode_growing.Floral_1
		stem_internode_growing.Floral_2
	Mature internode from middle of stem	stem_internode_mature.Floral_1
		stem_internode_mature.Floral_2
		stem_internode_mature.Floral_3
	Lower portion (proximal) of leaf blade of last fully emerged leaf (ligulated)	leaf_lower_growing.Floral_1	leaf mean
		leaf_lower_growing.Floral_2
	Leaf sheath of last fully emerged (ligulated) leaf	leaf_sheath_growing.Floral_1
		leaf_sheath_growing.Floral_2
	Upper portion (proximal) of leaf blade of last fully emerged leaf (ligulated)	leaf_upper_growing.Floral_1
		leaf_upper_growing.Floral_2
	Distal section of root tips	root_bottom.Floral_1	root mean
		root_bottom.Floral_2
		root_bottom.Floral_3
	Section from middle layer of root mass	root_middle.Floral_1
		root_middle.Floral_2
		root_middle.Floral_3
Anthesis (65 DAE) leaf, stem, root	Mature internode from middle of stem	stem_mid_internode.Anth_1	stem mean
		stem_mid_internode.Anth_2
		stem_mid_internode.Anth_3
	Mature internode immediately below peduncle	stem_flag_1internode.Anth_1
		stem_flag_1internode.Anth_2
		stem_flag_1internode.Anth_3
	Lower portion (proximal) of leaf blade of leaf below flag leaf	leaf_lower_growing.Anth_1	leaf mean
		leaf_lower_growing.Anth_2
		leaf_lower_growing.Anth_3
	Leaf sheath of leaf below flag leaf	leaf_sheath_growing.Anth_1
		leaf_sheath_growing.Anth_2
		leaf_sheath_growing.Anth_3
	Upper portion (distal) of leaf blade of leaf below flag leaf	leaf_upper_growing.Anth_1
		leaf_upper_growing.Anth_2
		leaf_upper_growing.Anth_3
	Distal section of root tips	root_bottom.Anth_1	root mean
		root_bottom.Anth_2
		root_bottom.Anth_3
Grain maturity (96 DAE) leaf, stem, root, seed	Mature internode from middle of stem	stem_mid_internode.Grain_1	stem mean
		stem_mid_internode.Grain_2
		stem_mid_internode.Grain_3
	Mature internode immediately below peduncle	stem_flag_1internode.Grain_1
		stem_flag_1internode.Grain_2
		stem_flag_1internode.Grain_3
	Lower portion (proximal) of flag leaf blade	leaf_lower_growing.Grain_1	leaf mean
		leaf_lower_growing.Grain_2
		leaf_lower_growing.Grain_3
	Leaf sheath of flag leaf	leaf_sheath_growing.Grain_1
		leaf_sheath_growing.Grain_2
		leaf_sheath_growing.Grain_3
	Upper portion (proximal) of flag leaf blade	leaf_upper_growing.Grain_1
	Distal section of root tips	root_bottom.Grain_1
		root_bottom.Grain_2
		root_bottom.Grain_3
	Mature, dormant, dry seed	seed_dry.Grain_1	seed mean
		seed_dry.Grain_2
		seed_dry.Grain_3
	Developing seed, imbibed overnight	seed_imbibed.Grain_1
		seed_imbibed.Grain_2
		seed_imbibed.Grain_3
Note: 1. Sample description is from McCormick et al. (2018); 2. Sample names are consistent with the original dataset in McCormick et al. (2018). Numbers indicate replicates.
