## Supplemental Dataset 6 for "Stage-resolved gene regulatory network analysis reveals developmental reprogramming and genes with robust stem-preferred expression in sorghum"

### Sheet: juv
Supplemental Datset 6 Enriched known motifs in organ-specific gene promoters at juvenile stage
enriched in stem specific gene promoters	enriched in leaf specific gene promoters	enriched in root specific gene promoters	motif
TRUE	TRUE	TRUE	MA0562.1
TRUE	TRUE	TRUE	MA0564.1
TRUE	TRUE	TRUE	MA0581.1
FALSE	TRUE	TRUE	MA0560.1
FALSE	TRUE	TRUE	MA0561.1
FALSE	TRUE	TRUE	MA1044.1
FALSE	TRUE	TRUE	MA1060.1
FALSE	TRUE	TRUE	MA1327.2
FALSE	TRUE	TRUE	MA1359.1
FALSE	TRUE	TRUE	MA1364.1
FALSE	TRUE	TRUE	MA1392.1
TRUE	FALSE	TRUE	MA0565.2
TRUE	FALSE	TRUE	MA1362.1
TRUE	FALSE	TRUE	MA1372.1
TRUE	FALSE	TRUE	MA1405.1
FALSE	FALSE	TRUE	MA0008.2
FALSE	FALSE	TRUE	MA0129.1
FALSE	FALSE	TRUE	MA0573.1
FALSE	FALSE	TRUE	MA0577.2
FALSE	FALSE	TRUE	MA0586.2
FALSE	FALSE	TRUE	MA0589.1
FALSE	FALSE	TRUE	MA0935.1
FALSE	FALSE	TRUE	MA0937.1
FALSE	FALSE	TRUE	MA0938.1
FALSE	FALSE	TRUE	MA0939.1
FALSE	FALSE	TRUE	MA0950.1
FALSE	FALSE	TRUE	MA0952.1
FALSE	FALSE	TRUE	MA0955.1
FALSE	FALSE	TRUE	MA0961.1
FALSE	FALSE	TRUE	MA1016.1
FALSE	FALSE	TRUE	MA1036.1
FALSE	FALSE	TRUE	MA1038.1
FALSE	FALSE	TRUE	MA1039.1
FALSE	FALSE	TRUE	MA1040.1
FALSE	FALSE	TRUE	MA1042.1
FALSE	FALSE	TRUE	MA1043.1
FALSE	FALSE	TRUE	MA1055.1
FALSE	FALSE	TRUE	MA1056.1
FALSE	FALSE	TRUE	MA1057.1
FALSE	FALSE	TRUE	MA1058.1
FALSE	FALSE	TRUE	MA1059.2
FALSE	FALSE	TRUE	MA1069.1
FALSE	FALSE	TRUE	MA1070.1
FALSE	FALSE	TRUE	MA1075.1
FALSE	FALSE	TRUE	MA1076.2
FALSE	FALSE	TRUE	MA1077.1
FALSE	FALSE	TRUE	MA1078.1
FALSE	FALSE	TRUE	MA1079.1
FALSE	FALSE	TRUE	MA1080.1
FALSE	FALSE	TRUE	MA1081.1
FALSE	FALSE	TRUE	MA1083.1
FALSE	FALSE	TRUE	MA1084.1
FALSE	FALSE	TRUE	MA1085.2
FALSE	FALSE	TRUE	MA1086.1
FALSE	FALSE	TRUE	MA1087.1
FALSE	FALSE	TRUE	MA1088.1
FALSE	FALSE	TRUE	MA1089.1
FALSE	FALSE	TRUE	MA1090.1
FALSE	FALSE	TRUE	MA1091.1
FALSE	FALSE	TRUE	MA1092.1
FALSE	FALSE	TRUE	MA1093.1
FALSE	FALSE	TRUE	MA1094.1
FALSE	FALSE	TRUE	MA1176.1
FALSE	FALSE	TRUE	MA1201.1
FALSE	FALSE	TRUE	MA1207.1
FALSE	FALSE	TRUE	MA1210.1
FALSE	FALSE	TRUE	MA1215.1
FALSE	FALSE	TRUE	MA1295.1
FALSE	FALSE	TRUE	MA1296.1
FALSE	FALSE	TRUE	MA1297.1
FALSE	FALSE	TRUE	MA1298.1
FALSE	FALSE	TRUE	MA1299.1
FALSE	FALSE	TRUE	MA1300.1
FALSE	FALSE	TRUE	MA1301.1
FALSE	FALSE	TRUE	MA1302.1
FALSE	FALSE	TRUE	MA1303.1
FALSE	FALSE	TRUE	MA1304.1
FALSE	FALSE	TRUE	MA1305.1
FALSE	FALSE	TRUE	MA1306.1
FALSE	FALSE	TRUE	MA1307.1
FALSE	FALSE	TRUE	MA1308.1
FALSE	FALSE	TRUE	MA1309.1
FALSE	FALSE	TRUE	MA1310.1
FALSE	FALSE	TRUE	MA1311.2
FALSE	FALSE	TRUE	MA1312.1
FALSE	FALSE	TRUE	MA1313.1
FALSE	FALSE	TRUE	MA1314.1
FALSE	FALSE	TRUE	MA1315.1
FALSE	FALSE	TRUE	MA1316.1
FALSE	FALSE	TRUE	MA1317.1
FALSE	FALSE	TRUE	MA1318.1
FALSE	FALSE	TRUE	MA1320.1
FALSE	FALSE	TRUE	MA1321.1
FALSE	FALSE	TRUE	MA1322.1
FALSE	FALSE	TRUE	MA1326.1
FALSE	FALSE	TRUE	MA1329.2
FALSE	FALSE	TRUE	MA1330.1
FALSE	FALSE	TRUE	MA1343.1
FALSE	FALSE	TRUE	MA1357.1
FALSE	FALSE	TRUE	MA1358.1
FALSE	FALSE	TRUE	MA1391.2
FALSE	FALSE	TRUE	MA1407.1
FALSE	FALSE	TRUE	MA1427.1
FALSE	FALSE	TRUE	MA1663.1
FALSE	FALSE	TRUE	MA1674.1
FALSE	FALSE	TRUE	MA1675.1
FALSE	FALSE	TRUE	MA1691.1
FALSE	FALSE	TRUE	MA1693.1
TRUE	TRUE	FALSE	MA1361.1
FALSE	TRUE	FALSE	MA0097.1
FALSE	TRUE	FALSE	MA0128.1
FALSE	TRUE	FALSE	MA0548.2
FALSE	TRUE	FALSE	MA0549.1
FALSE	TRUE	FALSE	MA0550.2
FALSE	TRUE	FALSE	MA0551.1
FALSE	TRUE	FALSE	MA0552.1
FALSE	TRUE	FALSE	MA0568.1
FALSE	TRUE	FALSE	MA0569.1
FALSE	TRUE	FALSE	MA0570.2
FALSE	TRUE	FALSE	MA0931.1
FALSE	TRUE	FALSE	MA0941.1
FALSE	TRUE	FALSE	MA0956.1
FALSE	TRUE	FALSE	MA0958.1
FALSE	TRUE	FALSE	MA0964.1
FALSE	TRUE	FALSE	MA0966.1
FALSE	TRUE	FALSE	MA0968.2
FALSE	TRUE	FALSE	MA0972.1
FALSE	TRUE	FALSE	MA0978.1
FALSE	TRUE	FALSE	MA0985.1
FALSE	TRUE	FALSE	MA0988.1
FALSE	TRUE	FALSE	MA1011.1
FALSE	TRUE	FALSE	MA1021.1
FALSE	TRUE	FALSE	MA1025.1
FALSE	TRUE	FALSE	MA1033.1
FALSE	TRUE	FALSE	MA1061.1
FALSE	TRUE	FALSE	MA1074.1
FALSE	TRUE	FALSE	MA1096.1
FALSE	TRUE	FALSE	MA1167.1
FALSE	TRUE	FALSE	MA1182.1
FALSE	TRUE	FALSE	MA1183.1
FALSE	TRUE	FALSE	MA1184.1
FALSE	TRUE	FALSE	MA1185.1
FALSE	TRUE	FALSE	MA1186.1
FALSE	TRUE	FALSE	MA1187.1
FALSE	TRUE	FALSE	MA1190.1
FALSE	TRUE	FALSE	MA1191.1
FALSE	TRUE	FALSE	MA1192.1
FALSE	TRUE	FALSE	MA1196.1
FALSE	TRUE	FALSE	MA1286.1
FALSE	TRUE	FALSE	MA1331.1
FALSE	TRUE	FALSE	MA1332.1
FALSE	TRUE	FALSE	MA1333.1
FALSE	TRUE	FALSE	MA1334.1
FALSE	TRUE	FALSE	MA1335.1
FALSE	TRUE	FALSE	MA1337.1
FALSE	TRUE	FALSE	MA1338.1
FALSE	TRUE	FALSE	MA1339.1
FALSE	TRUE	FALSE	MA1340.1
FALSE	TRUE	FALSE	MA1341.1
FALSE	TRUE	FALSE	MA1344.1
FALSE	TRUE	FALSE	MA1345.1
FALSE	TRUE	FALSE	MA1349.1
FALSE	TRUE	FALSE	MA1351.1
FALSE	TRUE	FALSE	MA1360.1
FALSE	TRUE	FALSE	MA1363.1
FALSE	TRUE	FALSE	MA1384.1
FALSE	TRUE	FALSE	MA1397.1
FALSE	TRUE	FALSE	MA1398.2
FALSE	TRUE	FALSE	MA1399.1
FALSE	TRUE	FALSE	MA1400.1
FALSE	TRUE	FALSE	MA1401.1
FALSE	TRUE	FALSE	MA1414.1
FALSE	TRUE	FALSE	MA1417.1
FALSE	TRUE	FALSE	MA1425.1
FALSE	TRUE	FALSE	MA1659.1
FALSE	TRUE	FALSE	MA1668.1
FALSE	TRUE	FALSE	MA1672.1
FALSE	TRUE	FALSE	MA1680.1
FALSE	TRUE	FALSE	MA1681.1
FALSE	TRUE	FALSE	MA1687.1
FALSE	TRUE	FALSE	MA1697.1
TRUE	FALSE	FALSE	MA0945.1
TRUE	FALSE	FALSE	MA0965.1
TRUE	FALSE	FALSE	MA0969.1
TRUE	FALSE	FALSE	MA1157.1
TRUE	FALSE	FALSE	MA1165.1
TRUE	FALSE	FALSE	MA1197.1
TRUE	FALSE	FALSE	MA1369.1
TRUE	FALSE	FALSE	MA1381.1
TRUE	FALSE	FALSE	MA1386.1
TRUE	FALSE	FALSE	MA1413.1
TRUE	FALSE	FALSE	MA1689.1

### Sheet: veg
Supplemental Dataset 6 Enriched known motifs in organ-specific gene promoters at vegetative stage
enriched in stem specific gene promoters	enriched in leaf specific gene promoters	enriched in root specific gene promoters	motif
TRUE	TRUE	TRUE	MA0564.1
TRUE	TRUE	TRUE	MA0581.1
TRUE	TRUE	TRUE	MA1060.1
FALSE	TRUE	TRUE	MA0560.1
FALSE	TRUE	TRUE	MA0561.1
FALSE	TRUE	TRUE	MA0562.1
FALSE	TRUE	TRUE	MA1044.1
FALSE	TRUE	TRUE	MA1055.1
FALSE	TRUE	TRUE	MA1056.1
FALSE	TRUE	TRUE	MA1357.1
FALSE	TRUE	TRUE	MA1364.1
FALSE	TRUE	TRUE	MA1697.1
TRUE	FALSE	TRUE	MA0565.2
TRUE	FALSE	TRUE	MA0955.1
TRUE	FALSE	TRUE	MA1057.1
TRUE	FALSE	TRUE	MA1362.1
FALSE	FALSE	TRUE	MA0008.2
FALSE	FALSE	TRUE	MA0129.1
FALSE	FALSE	TRUE	MA0573.1
FALSE	FALSE	TRUE	MA0577.2
FALSE	FALSE	TRUE	MA0578.1
FALSE	FALSE	TRUE	MA0586.2
FALSE	FALSE	TRUE	MA0589.1
FALSE	FALSE	TRUE	MA0932.1
FALSE	FALSE	TRUE	MA0933.1
FALSE	FALSE	TRUE	MA0934.1
FALSE	FALSE	TRUE	MA0938.1
FALSE	FALSE	TRUE	MA0939.1
FALSE	FALSE	TRUE	MA0950.1
FALSE	FALSE	TRUE	MA0952.1
FALSE	FALSE	TRUE	MA0953.1
FALSE	FALSE	TRUE	MA0961.1
FALSE	FALSE	TRUE	MA1016.1
FALSE	FALSE	TRUE	MA1024.1
FALSE	FALSE	TRUE	MA1026.2
FALSE	FALSE	TRUE	MA1036.1
FALSE	FALSE	TRUE	MA1039.1
FALSE	FALSE	TRUE	MA1040.1
FALSE	FALSE	TRUE	MA1042.1
FALSE	FALSE	TRUE	MA1043.1
FALSE	FALSE	TRUE	MA1058.1
FALSE	FALSE	TRUE	MA1059.2
FALSE	FALSE	TRUE	MA1069.1
FALSE	FALSE	TRUE	MA1070.1
FALSE	FALSE	TRUE	MA1075.1
FALSE	FALSE	TRUE	MA1076.2
FALSE	FALSE	TRUE	MA1077.1
FALSE	FALSE	TRUE	MA1078.1
FALSE	FALSE	TRUE	MA1079.1
FALSE	FALSE	TRUE	MA1080.1
FALSE	FALSE	TRUE	MA1081.1
FALSE	FALSE	TRUE	MA1083.1
FALSE	FALSE	TRUE	MA1084.1
FALSE	FALSE	TRUE	MA1085.2
FALSE	FALSE	TRUE	MA1086.1
FALSE	FALSE	TRUE	MA1087.1
FALSE	FALSE	TRUE	MA1088.1
FALSE	FALSE	TRUE	MA1089.1
FALSE	FALSE	TRUE	MA1090.1
FALSE	FALSE	TRUE	MA1091.1
FALSE	FALSE	TRUE	MA1092.1
FALSE	FALSE	TRUE	MA1093.1
FALSE	FALSE	TRUE	MA1094.1
FALSE	FALSE	TRUE	MA1175.1
FALSE	FALSE	TRUE	MA1201.1
FALSE	FALSE	TRUE	MA1210.1
FALSE	FALSE	TRUE	MA1269.1
FALSE	FALSE	TRUE	MA1295.1
FALSE	FALSE	TRUE	MA1296.1
FALSE	FALSE	TRUE	MA1297.1
FALSE	FALSE	TRUE	MA1298.1
FALSE	FALSE	TRUE	MA1299.1
FALSE	FALSE	TRUE	MA1300.1
FALSE	FALSE	TRUE	MA1301.1
FALSE	FALSE	TRUE	MA1302.1
FALSE	FALSE	TRUE	MA1303.1
FALSE	FALSE	TRUE	MA1304.1
FALSE	FALSE	TRUE	MA1305.1
FALSE	FALSE	TRUE	MA1306.1
FALSE	FALSE	TRUE	MA1307.1
FALSE	FALSE	TRUE	MA1308.1
FALSE	FALSE	TRUE	MA1309.1
FALSE	FALSE	TRUE	MA1310.1
FALSE	FALSE	TRUE	MA1311.2
FALSE	FALSE	TRUE	MA1312.1
FALSE	FALSE	TRUE	MA1313.1
FALSE	FALSE	TRUE	MA1314.1
FALSE	FALSE	TRUE	MA1315.1
FALSE	FALSE	TRUE	MA1316.1
FALSE	FALSE	TRUE	MA1317.1
FALSE	FALSE	TRUE	MA1318.1
FALSE	FALSE	TRUE	MA1320.1
FALSE	FALSE	TRUE	MA1321.1
FALSE	FALSE	TRUE	MA1322.1
FALSE	FALSE	TRUE	MA1326.1
FALSE	FALSE	TRUE	MA1327.2
FALSE	FALSE	TRUE	MA1329.2
FALSE	FALSE	TRUE	MA1330.1
FALSE	FALSE	TRUE	MA1335.1
FALSE	FALSE	TRUE	MA1336.1
FALSE	FALSE	TRUE	MA1343.1
FALSE	FALSE	TRUE	MA1346.1
FALSE	FALSE	TRUE	MA1358.1
FALSE	FALSE	TRUE	MA1391.2
FALSE	FALSE	TRUE	MA1405.1
FALSE	FALSE	TRUE	MA1407.1
FALSE	FALSE	TRUE	MA1427.1
FALSE	FALSE	TRUE	MA1675.1
FALSE	FALSE	TRUE	MA1691.1
TRUE	TRUE	FALSE	MA0941.1
TRUE	TRUE	FALSE	MA1033.1
TRUE	TRUE	FALSE	MA1332.1
TRUE	TRUE	FALSE	MA1361.1
TRUE	TRUE	FALSE	MA1370.1
FALSE	TRUE	FALSE	MA0097.1
FALSE	TRUE	FALSE	MA0128.1
FALSE	TRUE	FALSE	MA0549.1
FALSE	TRUE	FALSE	MA0550.2
FALSE	TRUE	FALSE	MA0551.1
FALSE	TRUE	FALSE	MA0552.1
FALSE	TRUE	FALSE	MA0568.1
FALSE	TRUE	FALSE	MA0569.1
FALSE	TRUE	FALSE	MA0570.2
FALSE	TRUE	FALSE	MA0575.1
FALSE	TRUE	FALSE	MA0931.1
FALSE	TRUE	FALSE	MA0935.1
FALSE	TRUE	FALSE	MA0956.1
FALSE	TRUE	FALSE	MA0958.1
FALSE	TRUE	FALSE	MA0964.1
FALSE	TRUE	FALSE	MA0966.1
FALSE	TRUE	FALSE	MA0968.2
FALSE	TRUE	FALSE	MA0972.1
FALSE	TRUE	FALSE	MA0978.1
FALSE	TRUE	FALSE	MA0988.1
FALSE	TRUE	FALSE	MA1011.1
FALSE	TRUE	FALSE	MA1021.1
FALSE	TRUE	FALSE	MA1074.1
FALSE	TRUE	FALSE	MA1096.1
FALSE	TRUE	FALSE	MA1167.1
FALSE	TRUE	FALSE	MA1182.1
FALSE	TRUE	FALSE	MA1183.1
FALSE	TRUE	FALSE	MA1184.1
FALSE	TRUE	FALSE	MA1185.1
FALSE	TRUE	FALSE	MA1186.1
FALSE	TRUE	FALSE	MA1187.1
FALSE	TRUE	FALSE	MA1190.1
FALSE	TRUE	FALSE	MA1191.1
FALSE	TRUE	FALSE	MA1192.1
FALSE	TRUE	FALSE	MA1196.1
FALSE	TRUE	FALSE	MA1331.1
FALSE	TRUE	FALSE	MA1333.1
FALSE	TRUE	FALSE	MA1334.1
FALSE	TRUE	FALSE	MA1337.1
FALSE	TRUE	FALSE	MA1338.1
FALSE	TRUE	FALSE	MA1339.1
FALSE	TRUE	FALSE	MA1340.1
FALSE	TRUE	FALSE	MA1341.1
FALSE	TRUE	FALSE	MA1344.1
FALSE	TRUE	FALSE	MA1345.1
FALSE	TRUE	FALSE	MA1349.1
FALSE	TRUE	FALSE	MA1351.1
FALSE	TRUE	FALSE	MA1359.1
FALSE	TRUE	FALSE	MA1360.1
FALSE	TRUE	FALSE	MA1363.1
FALSE	TRUE	FALSE	MA1392.1
FALSE	TRUE	FALSE	MA1397.1
FALSE	TRUE	FALSE	MA1398.2
FALSE	TRUE	FALSE	MA1399.1
FALSE	TRUE	FALSE	MA1400.1
FALSE	TRUE	FALSE	MA1401.1
FALSE	TRUE	FALSE	MA1414.1
FALSE	TRUE	FALSE	MA1417.1
FALSE	TRUE	FALSE	MA1425.1
FALSE	TRUE	FALSE	MA1659.1
FALSE	TRUE	FALSE	MA1668.1
FALSE	TRUE	FALSE	MA1672.1
FALSE	TRUE	FALSE	MA1680.1
FALSE	TRUE	FALSE	MA1681.1
FALSE	TRUE	FALSE	MA1687.1
TRUE	FALSE	FALSE	MA0566.1
TRUE	FALSE	FALSE	MA0959.1
TRUE	FALSE	FALSE	MA0965.1
TRUE	FALSE	FALSE	MA0980.2
TRUE	FALSE	FALSE	MA1025.1
TRUE	FALSE	FALSE	MA1032.1
TRUE	FALSE	FALSE	MA1157.1
TRUE	FALSE	FALSE	MA1207.1
TRUE	FALSE	FALSE	MA1382.1
TRUE	FALSE	FALSE	MA1387.1
TRUE	FALSE	FALSE	MA1411.1
TRUE	FALSE	FALSE	MA1412.1
TRUE	FALSE	FALSE	MA1677.1

### Sheet: floral
Supplemental Dataset 6 Enriched known motifs in organ-specific gene promoters at floral initiation stage
enriched in stem specific gene promoters	enriched in leaf specific gene promoters	enriched in root specific gene promoters	motif
TRUE	TRUE	TRUE	MA0564.1
TRUE	TRUE	TRUE	MA0581.1
TRUE	TRUE	TRUE	MA1060.1
FALSE	TRUE	TRUE	MA1055.1
FALSE	TRUE	TRUE	MA1327.2
FALSE	TRUE	TRUE	MA1335.1
TRUE	FALSE	TRUE	MA0565.2
TRUE	FALSE	TRUE	MA0955.1
TRUE	FALSE	TRUE	MA1056.1
TRUE	FALSE	TRUE	MA1057.1
TRUE	FALSE	TRUE	MA1322.1
FALSE	FALSE	TRUE	MA0001.2
FALSE	FALSE	TRUE	MA0008.2
FALSE	FALSE	TRUE	MA0129.1
FALSE	FALSE	TRUE	MA0577.2
FALSE	FALSE	TRUE	MA0578.1
FALSE	FALSE	TRUE	MA0586.2
FALSE	FALSE	TRUE	MA0589.1
FALSE	FALSE	TRUE	MA0932.1
FALSE	FALSE	TRUE	MA0933.1
FALSE	FALSE	TRUE	MA0934.1
FALSE	FALSE	TRUE	MA0939.1
FALSE	FALSE	TRUE	MA0952.1
FALSE	FALSE	TRUE	MA0961.1
FALSE	FALSE	TRUE	MA1026.2
FALSE	FALSE	TRUE	MA1036.1
FALSE	FALSE	TRUE	MA1038.1
FALSE	FALSE	TRUE	MA1039.1
FALSE	FALSE	TRUE	MA1040.1
FALSE	FALSE	TRUE	MA1042.1
FALSE	FALSE	TRUE	MA1047.2
FALSE	FALSE	TRUE	MA1058.1
FALSE	FALSE	TRUE	MA1059.2
FALSE	FALSE	TRUE	MA1069.1
FALSE	FALSE	TRUE	MA1075.1
FALSE	FALSE	TRUE	MA1076.2
FALSE	FALSE	TRUE	MA1077.1
FALSE	FALSE	TRUE	MA1078.1
FALSE	FALSE	TRUE	MA1079.1
FALSE	FALSE	TRUE	MA1080.1
FALSE	FALSE	TRUE	MA1081.1
FALSE	FALSE	TRUE	MA1083.1
FALSE	FALSE	TRUE	MA1084.1
FALSE	FALSE	TRUE	MA1085.2
FALSE	FALSE	TRUE	MA1086.1
FALSE	FALSE	TRUE	MA1087.1
FALSE	FALSE	TRUE	MA1088.1
FALSE	FALSE	TRUE	MA1089.1
FALSE	FALSE	TRUE	MA1090.1
FALSE	FALSE	TRUE	MA1091.1
FALSE	FALSE	TRUE	MA1092.1
FALSE	FALSE	TRUE	MA1093.1
FALSE	FALSE	TRUE	MA1094.1
FALSE	FALSE	TRUE	MA1170.1
FALSE	FALSE	TRUE	MA1175.1
FALSE	FALSE	TRUE	MA1201.1
FALSE	FALSE	TRUE	MA1207.1
FALSE	FALSE	TRUE	MA1209.1
FALSE	FALSE	TRUE	MA1212.1
FALSE	FALSE	TRUE	MA1215.1
FALSE	FALSE	TRUE	MA1269.1
FALSE	FALSE	TRUE	MA1295.1
FALSE	FALSE	TRUE	MA1296.1
FALSE	FALSE	TRUE	MA1297.1
FALSE	FALSE	TRUE	MA1298.1
FALSE	FALSE	TRUE	MA1299.1
FALSE	FALSE	TRUE	MA1300.1
FALSE	FALSE	TRUE	MA1301.1
FALSE	FALSE	TRUE	MA1302.1
FALSE	FALSE	TRUE	MA1303.1
FALSE	FALSE	TRUE	MA1304.1
FALSE	FALSE	TRUE	MA1305.1
FALSE	FALSE	TRUE	MA1306.1
FALSE	FALSE	TRUE	MA1307.1
FALSE	FALSE	TRUE	MA1308.1
FALSE	FALSE	TRUE	MA1309.1
FALSE	FALSE	TRUE	MA1310.1
FALSE	FALSE	TRUE	MA1311.2
FALSE	FALSE	TRUE	MA1312.1
FALSE	FALSE	TRUE	MA1313.1
FALSE	FALSE	TRUE	MA1314.1
FALSE	FALSE	TRUE	MA1315.1
FALSE	FALSE	TRUE	MA1316.1
FALSE	FALSE	TRUE	MA1317.1
FALSE	FALSE	TRUE	MA1318.1
FALSE	FALSE	TRUE	MA1320.1
FALSE	FALSE	TRUE	MA1321.1
FALSE	FALSE	TRUE	MA1329.2
FALSE	FALSE	TRUE	MA1330.1
FALSE	FALSE	TRUE	MA1336.1
FALSE	FALSE	TRUE	MA1346.1
FALSE	FALSE	TRUE	MA1348.1
FALSE	FALSE	TRUE	MA1357.1
FALSE	FALSE	TRUE	MA1358.1
FALSE	FALSE	TRUE	MA1389.1
FALSE	FALSE	TRUE	MA1391.2
FALSE	FALSE	TRUE	MA1407.1
FALSE	FALSE	TRUE	MA1427.1
FALSE	FALSE	TRUE	MA1663.1
FALSE	FALSE	TRUE	MA1674.1
FALSE	FALSE	TRUE	MA1676.1
FALSE	FALSE	TRUE	MA1691.1
FALSE	FALSE	TRUE	MA1697.1
TRUE	TRUE	FALSE	MA1176.1
FALSE	TRUE	FALSE	MA0097.1
FALSE	TRUE	FALSE	MA0128.1
FALSE	TRUE	FALSE	MA0549.1
FALSE	TRUE	FALSE	MA0550.2
FALSE	TRUE	FALSE	MA0551.1
FALSE	TRUE	FALSE	MA0552.1
FALSE	TRUE	FALSE	MA0560.1
FALSE	TRUE	FALSE	MA0561.1
FALSE	TRUE	FALSE	MA0562.1
FALSE	TRUE	FALSE	MA0568.1
FALSE	TRUE	FALSE	MA0569.1
FALSE	TRUE	FALSE	MA0570.2
FALSE	TRUE	FALSE	MA0573.1
FALSE	TRUE	FALSE	MA0575.1
FALSE	TRUE	FALSE	MA0583.1
FALSE	TRUE	FALSE	MA0931.1
FALSE	TRUE	FALSE	MA0941.1
FALSE	TRUE	FALSE	MA0956.1
FALSE	TRUE	FALSE	MA0957.1
FALSE	TRUE	FALSE	MA0958.1
FALSE	TRUE	FALSE	MA0960.1
FALSE	TRUE	FALSE	MA0964.1
FALSE	TRUE	FALSE	MA0965.1
FALSE	TRUE	FALSE	MA0966.1
FALSE	TRUE	FALSE	MA0968.2
FALSE	TRUE	FALSE	MA0972.1
FALSE	TRUE	FALSE	MA0978.1
FALSE	TRUE	FALSE	MA0985.1
FALSE	TRUE	FALSE	MA0988.1
FALSE	TRUE	FALSE	MA1011.1
FALSE	TRUE	FALSE	MA1016.1
FALSE	TRUE	FALSE	MA1021.1
FALSE	TRUE	FALSE	MA1025.1
FALSE	TRUE	FALSE	MA1033.1
FALSE	TRUE	FALSE	MA1044.1
FALSE	TRUE	FALSE	MA1061.1
FALSE	TRUE	FALSE	MA1074.1
FALSE	TRUE	FALSE	MA1172.1
FALSE	TRUE	FALSE	MA1182.1
FALSE	TRUE	FALSE	MA1183.1
FALSE	TRUE	FALSE	MA1184.1
FALSE	TRUE	FALSE	MA1185.1
FALSE	TRUE	FALSE	MA1186.1
FALSE	TRUE	FALSE	MA1187.1
FALSE	TRUE	FALSE	MA1190.1
FALSE	TRUE	FALSE	MA1191.1
FALSE	TRUE	FALSE	MA1192.1
FALSE	TRUE	FALSE	MA1196.1
FALSE	TRUE	FALSE	MA1331.1
FALSE	TRUE	FALSE	MA1332.1
FALSE	TRUE	FALSE	MA1333.1
FALSE	TRUE	FALSE	MA1334.1
FALSE	TRUE	FALSE	MA1337.1
FALSE	TRUE	FALSE	MA1338.1
FALSE	TRUE	FALSE	MA1339.1
FALSE	TRUE	FALSE	MA1340.1
FALSE	TRUE	FALSE	MA1341.1
FALSE	TRUE	FALSE	MA1344.1
FALSE	TRUE	FALSE	MA1345.1
FALSE	TRUE	FALSE	MA1349.1
FALSE	TRUE	FALSE	MA1350.1
FALSE	TRUE	FALSE	MA1351.1
FALSE	TRUE	FALSE	MA1359.1
FALSE	TRUE	FALSE	MA1360.1
FALSE	TRUE	FALSE	MA1361.1
FALSE	TRUE	FALSE	MA1363.1
FALSE	TRUE	FALSE	MA1364.1
FALSE	TRUE	FALSE	MA1397.1
FALSE	TRUE	FALSE	MA1398.2
FALSE	TRUE	FALSE	MA1399.1
FALSE	TRUE	FALSE	MA1400.1
FALSE	TRUE	FALSE	MA1401.1
FALSE	TRUE	FALSE	MA1414.1
FALSE	TRUE	FALSE	MA1417.1
FALSE	TRUE	FALSE	MA1425.1
FALSE	TRUE	FALSE	MA1659.1
FALSE	TRUE	FALSE	MA1668.1
FALSE	TRUE	FALSE	MA1672.1
FALSE	TRUE	FALSE	MA1680.1
FALSE	TRUE	FALSE	MA1681.1
FALSE	TRUE	FALSE	MA1688.1
TRUE	FALSE	FALSE	MA0566.1
TRUE	FALSE	FALSE	MA0938.1
TRUE	FALSE	FALSE	MA0959.1
TRUE	FALSE	FALSE	MA1010.1
TRUE	FALSE	FALSE	MA1197.1
TRUE	FALSE	FALSE	MA1343.1
TRUE	FALSE	FALSE	MA1372.1
TRUE	FALSE	FALSE	MA1381.1
TRUE	FALSE	FALSE	MA1405.1
TRUE	FALSE	FALSE	MA1411.1
TRUE	FALSE	FALSE	MA1412.1
TRUE	FALSE	FALSE	MA1686.1
TRUE	FALSE	FALSE	MA1690.1
TRUE	FALSE	FALSE	MA1693.1
TRUE	FALSE	FALSE	MA1695.1

### Sheet: anth
Supplemental Dataset 6 Enriched known motifs in organ-specific gene promoters at anthesis stage
enriched in stem specific gene promoters	enriched in leaf specific gene promoters	enriched in root specific gene promoters	motif
TRUE	TRUE	TRUE	MA0564.1
TRUE	TRUE	TRUE	MA0581.1
FALSE	TRUE	TRUE	MA0560.1
FALSE	TRUE	TRUE	MA0562.1
FALSE	TRUE	TRUE	MA0566.1
FALSE	TRUE	TRUE	MA0586.2
FALSE	TRUE	TRUE	MA0955.1
FALSE	TRUE	TRUE	MA0957.1
FALSE	TRUE	TRUE	MA0959.1
FALSE	TRUE	TRUE	MA1025.1
FALSE	TRUE	TRUE	MA1056.1
FALSE	TRUE	TRUE	MA1060.1
FALSE	TRUE	TRUE	MA1172.1
FALSE	TRUE	TRUE	MA1178.1
FALSE	TRUE	TRUE	MA1180.1
FALSE	TRUE	TRUE	MA1201.1
FALSE	TRUE	TRUE	MA1207.1
FALSE	TRUE	TRUE	MA1327.2
FALSE	TRUE	TRUE	MA1343.1
FALSE	TRUE	TRUE	MA1357.1
FALSE	TRUE	TRUE	MA1362.1
FALSE	TRUE	TRUE	MA1411.1
TRUE	FALSE	TRUE	MA0565.2
TRUE	FALSE	TRUE	MA0938.1
TRUE	FALSE	TRUE	MA0939.1
TRUE	FALSE	TRUE	MA1036.1
TRUE	FALSE	TRUE	MA1039.1
TRUE	FALSE	TRUE	MA1372.1
TRUE	FALSE	TRUE	MA1427.1
FALSE	FALSE	TRUE	MA0589.1
FALSE	FALSE	TRUE	MA0932.1
FALSE	FALSE	TRUE	MA0933.1
FALSE	FALSE	TRUE	MA0934.1
FALSE	FALSE	TRUE	MA0961.1
FALSE	FALSE	TRUE	MA0990.1
FALSE	FALSE	TRUE	MA1010.1
FALSE	FALSE	TRUE	MA1038.1
FALSE	FALSE	TRUE	MA1057.1
FALSE	FALSE	TRUE	MA1075.1
FALSE	FALSE	TRUE	MA1076.2
FALSE	FALSE	TRUE	MA1077.1
FALSE	FALSE	TRUE	MA1079.1
FALSE	FALSE	TRUE	MA1080.1
FALSE	FALSE	TRUE	MA1081.1
FALSE	FALSE	TRUE	MA1083.1
FALSE	FALSE	TRUE	MA1084.1
FALSE	FALSE	TRUE	MA1085.2
FALSE	FALSE	TRUE	MA1086.1
FALSE	FALSE	TRUE	MA1087.1
FALSE	FALSE	TRUE	MA1088.1
FALSE	FALSE	TRUE	MA1089.1
FALSE	FALSE	TRUE	MA1090.1
FALSE	FALSE	TRUE	MA1091.1
FALSE	FALSE	TRUE	MA1092.1
FALSE	FALSE	TRUE	MA1093.1
FALSE	FALSE	TRUE	MA1094.1
FALSE	FALSE	TRUE	MA1210.1
FALSE	FALSE	TRUE	MA1295.1
FALSE	FALSE	TRUE	MA1296.1
FALSE	FALSE	TRUE	MA1297.1
FALSE	FALSE	TRUE	MA1298.1
FALSE	FALSE	TRUE	MA1299.1
FALSE	FALSE	TRUE	MA1300.1
FALSE	FALSE	TRUE	MA1301.1
FALSE	FALSE	TRUE	MA1302.1
FALSE	FALSE	TRUE	MA1303.1
FALSE	FALSE	TRUE	MA1304.1
FALSE	FALSE	TRUE	MA1305.1
FALSE	FALSE	TRUE	MA1306.1
FALSE	FALSE	TRUE	MA1307.1
FALSE	FALSE	TRUE	MA1308.1
FALSE	FALSE	TRUE	MA1309.1
FALSE	FALSE	TRUE	MA1310.1
FALSE	FALSE	TRUE	MA1311.2
FALSE	FALSE	TRUE	MA1313.1
FALSE	FALSE	TRUE	MA1314.1
FALSE	FALSE	TRUE	MA1315.1
FALSE	FALSE	TRUE	MA1316.1
FALSE	FALSE	TRUE	MA1317.1
FALSE	FALSE	TRUE	MA1318.1
FALSE	FALSE	TRUE	MA1322.1
FALSE	FALSE	TRUE	MA1326.1
FALSE	FALSE	TRUE	MA1329.2
FALSE	FALSE	TRUE	MA1330.1
FALSE	FALSE	TRUE	MA1358.1
FALSE	FALSE	TRUE	MA1394.2
FALSE	FALSE	TRUE	MA1677.1
FALSE	FALSE	TRUE	MA1691.1
FALSE	FALSE	TRUE	MA1693.1
FALSE	TRUE	FALSE	MA0044.1
FALSE	TRUE	FALSE	MA0097.1
FALSE	TRUE	FALSE	MA0128.1
FALSE	TRUE	FALSE	MA0549.1
FALSE	TRUE	FALSE	MA0550.2
FALSE	TRUE	FALSE	MA0551.1
FALSE	TRUE	FALSE	MA0552.1
FALSE	TRUE	FALSE	MA0561.1
FALSE	TRUE	FALSE	MA0568.1
FALSE	TRUE	FALSE	MA0569.1
FALSE	TRUE	FALSE	MA0570.2
FALSE	TRUE	FALSE	MA0575.1
FALSE	TRUE	FALSE	MA0577.2
FALSE	TRUE	FALSE	MA0931.1
FALSE	TRUE	FALSE	MA0935.1
FALSE	TRUE	FALSE	MA0941.1
FALSE	TRUE	FALSE	MA0956.1
FALSE	TRUE	FALSE	MA0958.1
FALSE	TRUE	FALSE	MA0960.1
FALSE	TRUE	FALSE	MA0962.1
FALSE	TRUE	FALSE	MA0964.1
FALSE	TRUE	FALSE	MA0965.1
FALSE	TRUE	FALSE	MA0966.1
FALSE	TRUE	FALSE	MA0968.2
FALSE	TRUE	FALSE	MA0972.1
FALSE	TRUE	FALSE	MA0978.1
FALSE	TRUE	FALSE	MA0985.1
FALSE	TRUE	FALSE	MA0988.1
FALSE	TRUE	FALSE	MA1011.1
FALSE	TRUE	FALSE	MA1016.1
FALSE	TRUE	FALSE	MA1020.1
FALSE	TRUE	FALSE	MA1021.1
FALSE	TRUE	FALSE	MA1033.1
FALSE	TRUE	FALSE	MA1044.1
FALSE	TRUE	FALSE	MA1055.1
FALSE	TRUE	FALSE	MA1058.1
FALSE	TRUE	FALSE	MA1059.2
FALSE	TRUE	FALSE	MA1061.1
FALSE	TRUE	FALSE	MA1068.1
FALSE	TRUE	FALSE	MA1074.1
FALSE	TRUE	FALSE	MA1078.1
FALSE	TRUE	FALSE	MA1182.1
FALSE	TRUE	FALSE	MA1184.1
FALSE	TRUE	FALSE	MA1185.1
FALSE	TRUE	FALSE	MA1186.1
FALSE	TRUE	FALSE	MA1192.1
FALSE	TRUE	FALSE	MA1196.1
FALSE	TRUE	FALSE	MA1331.1
FALSE	TRUE	FALSE	MA1332.1
FALSE	TRUE	FALSE	MA1333.1
FALSE	TRUE	FALSE	MA1334.1
FALSE	TRUE	FALSE	MA1335.1
FALSE	TRUE	FALSE	MA1337.1
FALSE	TRUE	FALSE	MA1338.1
FALSE	TRUE	FALSE	MA1339.1
FALSE	TRUE	FALSE	MA1340.1
FALSE	TRUE	FALSE	MA1341.1
FALSE	TRUE	FALSE	MA1344.1
FALSE	TRUE	FALSE	MA1345.1
FALSE	TRUE	FALSE	MA1346.1
FALSE	TRUE	FALSE	MA1349.1
FALSE	TRUE	FALSE	MA1350.1
FALSE	TRUE	FALSE	MA1351.1
FALSE	TRUE	FALSE	MA1359.1
FALSE	TRUE	FALSE	MA1360.1
FALSE	TRUE	FALSE	MA1361.1
FALSE	TRUE	FALSE	MA1363.1
FALSE	TRUE	FALSE	MA1364.1
FALSE	TRUE	FALSE	MA1370.1
FALSE	TRUE	FALSE	MA1397.1
FALSE	TRUE	FALSE	MA1398.2
FALSE	TRUE	FALSE	MA1399.1
FALSE	TRUE	FALSE	MA1400.1
FALSE	TRUE	FALSE	MA1412.1
FALSE	TRUE	FALSE	MA1414.1
FALSE	TRUE	FALSE	MA1417.1
FALSE	TRUE	FALSE	MA1425.1
FALSE	TRUE	FALSE	MA1659.1
FALSE	TRUE	FALSE	MA1668.1
FALSE	TRUE	FALSE	MA1670.1
FALSE	TRUE	FALSE	MA1672.1
FALSE	TRUE	FALSE	MA1675.1
FALSE	TRUE	FALSE	MA1681.1
FALSE	TRUE	FALSE	MA1687.1
FALSE	TRUE	FALSE	MA1697.1
TRUE	FALSE	FALSE	MA0937.1
TRUE	FALSE	FALSE	MA1040.1
TRUE	FALSE	FALSE	MA1042.1
TRUE	FALSE	FALSE	MA1292.1
TRUE	FALSE	FALSE	MA1293.1
TRUE	FALSE	FALSE	MA1321.1
TRUE	FALSE	FALSE	MA1663.1

### Sheet: grain
Supplemental Dataset 6 Enriched known motifs in organ-specific gene promoters at grain maturity stage
enriched in stem specific gene promoters	enriched in leaf specific gene promoters	enriched in root specific gene promoters	enriched in seed specific gene promoters	motif
TRUE	TRUE	TRUE	TRUE	MA0564.1
TRUE	TRUE	TRUE	TRUE	MA0581.1
FALSE	TRUE	TRUE	TRUE	MA0561.1
FALSE	TRUE	TRUE	TRUE	MA0959.1
FALSE	TRUE	TRUE	TRUE	MA1025.1
FALSE	TRUE	TRUE	TRUE	MA1056.1
FALSE	TRUE	TRUE	TRUE	MA1060.1
FALSE	TRUE	TRUE	TRUE	MA1227.2
FALSE	TRUE	TRUE	TRUE	MA1359.1
TRUE	FALSE	TRUE	TRUE	MA0565.2
FALSE	FALSE	TRUE	TRUE	MA0034.1
FALSE	FALSE	TRUE	TRUE	MA0560.1
FALSE	FALSE	TRUE	TRUE	MA0562.1
FALSE	FALSE	TRUE	TRUE	MA0566.1
FALSE	FALSE	TRUE	TRUE	MA0586.2
FALSE	FALSE	TRUE	TRUE	MA0942.1
FALSE	FALSE	TRUE	TRUE	MA0955.1
FALSE	FALSE	TRUE	TRUE	MA0980.2
FALSE	FALSE	TRUE	TRUE	MA0996.1
FALSE	FALSE	TRUE	TRUE	MA1010.1
FALSE	FALSE	TRUE	TRUE	MA1016.1
FALSE	FALSE	TRUE	TRUE	MA1057.1
FALSE	FALSE	TRUE	TRUE	MA1081.1
FALSE	FALSE	TRUE	TRUE	MA1207.1
FALSE	FALSE	TRUE	TRUE	MA1322.1
FALSE	FALSE	TRUE	TRUE	MA1326.1
FALSE	FALSE	TRUE	TRUE	MA1329.2
FALSE	FALSE	TRUE	TRUE	MA1362.1
FALSE	FALSE	TRUE	TRUE	MA1364.1
FALSE	TRUE	FALSE	TRUE	MA0097.1
FALSE	TRUE	FALSE	TRUE	MA0128.1
FALSE	TRUE	FALSE	TRUE	MA0549.1
FALSE	TRUE	FALSE	TRUE	MA0550.2
FALSE	TRUE	FALSE	TRUE	MA0551.1
FALSE	TRUE	FALSE	TRUE	MA0552.1
FALSE	TRUE	FALSE	TRUE	MA0568.1
FALSE	TRUE	FALSE	TRUE	MA0569.1
FALSE	TRUE	FALSE	TRUE	MA0570.2
FALSE	TRUE	FALSE	TRUE	MA0931.1
FALSE	TRUE	FALSE	TRUE	MA0941.1
FALSE	TRUE	FALSE	TRUE	MA0956.1
FALSE	TRUE	FALSE	TRUE	MA0957.1
FALSE	TRUE	FALSE	TRUE	MA0958.1
FALSE	TRUE	FALSE	TRUE	MA0960.1
FALSE	TRUE	FALSE	TRUE	MA0964.1
FALSE	TRUE	FALSE	TRUE	MA0965.1
FALSE	TRUE	FALSE	TRUE	MA0966.1
FALSE	TRUE	FALSE	TRUE	MA0968.2
FALSE	TRUE	FALSE	TRUE	MA0978.1
FALSE	TRUE	FALSE	TRUE	MA0988.1
FALSE	TRUE	FALSE	TRUE	MA1011.1
FALSE	TRUE	FALSE	TRUE	MA1021.1
FALSE	TRUE	FALSE	TRUE	MA1033.1
FALSE	TRUE	FALSE	TRUE	MA1055.1
FALSE	TRUE	FALSE	TRUE	MA1061.1
FALSE	TRUE	FALSE	TRUE	MA1074.1
FALSE	TRUE	FALSE	TRUE	MA1331.1
FALSE	TRUE	FALSE	TRUE	MA1332.1
FALSE	TRUE	FALSE	TRUE	MA1333.1
FALSE	TRUE	FALSE	TRUE	MA1334.1
FALSE	TRUE	FALSE	TRUE	MA1337.1
FALSE	TRUE	FALSE	TRUE	MA1338.1
FALSE	TRUE	FALSE	TRUE	MA1339.1
FALSE	TRUE	FALSE	TRUE	MA1340.1
FALSE	TRUE	FALSE	TRUE	MA1341.1
FALSE	TRUE	FALSE	TRUE	MA1344.1
FALSE	TRUE	FALSE	TRUE	MA1345.1
FALSE	TRUE	FALSE	TRUE	MA1349.1
FALSE	TRUE	FALSE	TRUE	MA1351.1
FALSE	TRUE	FALSE	TRUE	MA1360.1
FALSE	TRUE	FALSE	TRUE	MA1361.1
FALSE	TRUE	FALSE	TRUE	MA1363.1
FALSE	TRUE	FALSE	TRUE	MA1411.1
FALSE	TRUE	FALSE	TRUE	MA1414.1
FALSE	TRUE	FALSE	TRUE	MA1417.1
FALSE	TRUE	FALSE	TRUE	MA1425.1
FALSE	TRUE	FALSE	TRUE	MA1659.1
FALSE	TRUE	FALSE	TRUE	MA1668.1
FALSE	TRUE	FALSE	TRUE	MA1670.1
FALSE	TRUE	FALSE	TRUE	MA1672.1
FALSE	FALSE	FALSE	TRUE	MA0577.2
FALSE	FALSE	FALSE	TRUE	MA0588.1
FALSE	FALSE	FALSE	TRUE	MA0930.1
FALSE	FALSE	FALSE	TRUE	MA0943.1
FALSE	FALSE	FALSE	TRUE	MA0946.1
FALSE	FALSE	FALSE	TRUE	MA0948.1
FALSE	FALSE	FALSE	TRUE	MA0949.1
FALSE	FALSE	FALSE	TRUE	MA0962.1
FALSE	FALSE	FALSE	TRUE	MA0963.1
FALSE	FALSE	FALSE	TRUE	MA0970.1
FALSE	FALSE	FALSE	TRUE	MA0971.1
FALSE	FALSE	FALSE	TRUE	MA0986.1
FALSE	FALSE	FALSE	TRUE	MA0995.2
FALSE	FALSE	FALSE	TRUE	MA1006.1
FALSE	FALSE	FALSE	TRUE	MA1007.1
FALSE	FALSE	FALSE	TRUE	MA1008.1
FALSE	FALSE	FALSE	TRUE	MA1023.1
FALSE	FALSE	FALSE	TRUE	MA1032.1
FALSE	FALSE	FALSE	TRUE	MA1048.1
FALSE	FALSE	FALSE	TRUE	MA1058.1
FALSE	FALSE	FALSE	TRUE	MA1059.2
FALSE	FALSE	FALSE	TRUE	MA1069.1
FALSE	FALSE	FALSE	TRUE	MA1090.1
FALSE	FALSE	FALSE	TRUE	MA1188.1
FALSE	FALSE	FALSE	TRUE	MA1217.1
FALSE	FALSE	FALSE	TRUE	MA1218.1
FALSE	FALSE	FALSE	TRUE	MA1223.1
FALSE	FALSE	FALSE	TRUE	MA1224.1
FALSE	FALSE	FALSE	TRUE	MA1229.1
FALSE	FALSE	FALSE	TRUE	MA1230.1
FALSE	FALSE	FALSE	TRUE	MA1241.1
FALSE	FALSE	FALSE	TRUE	MA1242.1
FALSE	FALSE	FALSE	TRUE	MA1243.1
FALSE	FALSE	FALSE	TRUE	MA1251.1
FALSE	FALSE	FALSE	TRUE	MA1253.1
FALSE	FALSE	FALSE	TRUE	MA1258.1
FALSE	FALSE	FALSE	TRUE	MA1265.2
FALSE	FALSE	FALSE	TRUE	MA1320.1
FALSE	FALSE	FALSE	TRUE	MA1321.1
FALSE	FALSE	FALSE	TRUE	MA1376.1
FALSE	FALSE	FALSE	TRUE	MA1382.1
FALSE	FALSE	FALSE	TRUE	MA1412.1
FALSE	FALSE	FALSE	TRUE	MA1424.1
FALSE	FALSE	FALSE	TRUE	MA1426.1
FALSE	FALSE	FALSE	TRUE	MA1664.1
FALSE	FALSE	FALSE	TRUE	MA1665.1
FALSE	FALSE	FALSE	TRUE	MA1666.1
FALSE	FALSE	FALSE	TRUE	MA1667.1
FALSE	FALSE	FALSE	TRUE	MA1669.1
FALSE	FALSE	FALSE	TRUE	MA1679.1
FALSE	FALSE	FALSE	TRUE	MA1687.1
FALSE	FALSE	FALSE	TRUE	MA1692.1
FALSE	FALSE	FALSE	TRUE	MA1697.1
FALSE	FALSE	FALSE	TRUE	MA1698.1
TRUE	TRUE	TRUE	FALSE	MA0938.1
FALSE	TRUE	TRUE	FALSE	MA0961.1
FALSE	TRUE	TRUE	FALSE	MA1201.1
FALSE	TRUE	TRUE	FALSE	MA1357.1
FALSE	TRUE	TRUE	FALSE	MA1358.1
TRUE	FALSE	TRUE	FALSE	MA1372.1
FALSE	FALSE	TRUE	FALSE	MA0573.1
FALSE	FALSE	TRUE	FALSE	MA0574.1
FALSE	FALSE	TRUE	FALSE	MA0575.1
FALSE	FALSE	TRUE	FALSE	MA0939.1
FALSE	FALSE	TRUE	FALSE	MA1014.1
FALSE	FALSE	TRUE	FALSE	MA1024.1
FALSE	FALSE	TRUE	FALSE	MA1036.1
FALSE	FALSE	TRUE	FALSE	MA1037.1
FALSE	FALSE	TRUE	FALSE	MA1038.1
FALSE	FALSE	TRUE	FALSE	MA1039.1
FALSE	FALSE	TRUE	FALSE	MA1040.1
FALSE	FALSE	TRUE	FALSE	MA1041.1
FALSE	FALSE	TRUE	FALSE	MA1075.1
FALSE	FALSE	TRUE	FALSE	MA1076.2
FALSE	FALSE	TRUE	FALSE	MA1077.1
FALSE	FALSE	TRUE	FALSE	MA1079.1
FALSE	FALSE	TRUE	FALSE	MA1083.1
FALSE	FALSE	TRUE	FALSE	MA1084.1
FALSE	FALSE	TRUE	FALSE	MA1085.2
FALSE	FALSE	TRUE	FALSE	MA1086.1
FALSE	FALSE	TRUE	FALSE	MA1087.1
FALSE	FALSE	TRUE	FALSE	MA1088.1
FALSE	FALSE	TRUE	FALSE	MA1089.1
FALSE	FALSE	TRUE	FALSE	MA1092.1
FALSE	FALSE	TRUE	FALSE	MA1093.1
FALSE	FALSE	TRUE	FALSE	MA1094.1
FALSE	FALSE	TRUE	FALSE	MA1171.1
FALSE	FALSE	TRUE	FALSE	MA1172.1
FALSE	FALSE	TRUE	FALSE	MA1178.1
FALSE	FALSE	TRUE	FALSE	MA1179.1
FALSE	FALSE	TRUE	FALSE	MA1180.1
FALSE	FALSE	TRUE	FALSE	MA1198.1
FALSE	FALSE	TRUE	FALSE	MA1210.1
FALSE	FALSE	TRUE	FALSE	MA1295.1
FALSE	FALSE	TRUE	FALSE	MA1297.1
FALSE	FALSE	TRUE	FALSE	MA1298.1
FALSE	FALSE	TRUE	FALSE	MA1299.1
FALSE	FALSE	TRUE	FALSE	MA1300.1
FALSE	FALSE	TRUE	FALSE	MA1301.1
FALSE	FALSE	TRUE	FALSE	MA1302.1
FALSE	FALSE	TRUE	FALSE	MA1303.1
FALSE	FALSE	TRUE	FALSE	MA1304.1
FALSE	FALSE	TRUE	FALSE	MA1305.1
FALSE	FALSE	TRUE	FALSE	MA1306.1
FALSE	FALSE	TRUE	FALSE	MA1307.1
FALSE	FALSE	TRUE	FALSE	MA1308.1
FALSE	FALSE	TRUE	FALSE	MA1309.1
FALSE	FALSE	TRUE	FALSE	MA1310.1
FALSE	FALSE	TRUE	FALSE	MA1311.2
FALSE	FALSE	TRUE	FALSE	MA1313.1
FALSE	FALSE	TRUE	FALSE	MA1314.1
FALSE	FALSE	TRUE	FALSE	MA1315.1
FALSE	FALSE	TRUE	FALSE	MA1327.2
FALSE	FALSE	TRUE	FALSE	MA1330.1
FALSE	FALSE	TRUE	FALSE	MA1343.1
FALSE	FALSE	TRUE	FALSE	MA1381.1
FALSE	FALSE	TRUE	FALSE	MA1393.2
FALSE	FALSE	TRUE	FALSE	MA1394.2
FALSE	FALSE	TRUE	FALSE	MA1395.1
FALSE	FALSE	TRUE	FALSE	MA1396.1
FALSE	FALSE	TRUE	FALSE	MA1405.1
FALSE	FALSE	TRUE	FALSE	MA1415.1
FALSE	FALSE	TRUE	FALSE	MA1677.1
FALSE	FALSE	TRUE	FALSE	MA1691.1
FALSE	FALSE	TRUE	FALSE	MA1693.1
TRUE	TRUE	FALSE	FALSE	MA0583.1
TRUE	TRUE	FALSE	FALSE	MA1044.1
TRUE	TRUE	FALSE	FALSE	MA1427.1
FALSE	TRUE	FALSE	FALSE	MA0935.1
FALSE	TRUE	FALSE	FALSE	MA0972.1
FALSE	TRUE	FALSE	FALSE	MA0985.1
FALSE	TRUE	FALSE	FALSE	MA1020.1
FALSE	TRUE	FALSE	FALSE	MA1170.1
FALSE	TRUE	FALSE	FALSE	MA1176.1
FALSE	TRUE	FALSE	FALSE	MA1182.1
FALSE	TRUE	FALSE	FALSE	MA1183.1
FALSE	TRUE	FALSE	FALSE	MA1184.1
FALSE	TRUE	FALSE	FALSE	MA1185.1
FALSE	TRUE	FALSE	FALSE	MA1187.1
FALSE	TRUE	FALSE	FALSE	MA1191.1
FALSE	TRUE	FALSE	FALSE	MA1206.1
FALSE	TRUE	FALSE	FALSE	MA1350.1
FALSE	TRUE	FALSE	FALSE	MA1398.2
FALSE	TRUE	FALSE	FALSE	MA1399.1
FALSE	TRUE	FALSE	FALSE	MA1401.1
FALSE	TRUE	FALSE	FALSE	MA1675.1
FALSE	TRUE	FALSE	FALSE	MA1681.1
FALSE	TRUE	FALSE	FALSE	MA1688.1
TRUE	FALSE	FALSE	FALSE	MA0008.2
TRUE	FALSE	FALSE	FALSE	MA0582.1
TRUE	FALSE	FALSE	FALSE	MA0937.1
TRUE	FALSE	FALSE	FALSE	MA0952.1
TRUE	FALSE	FALSE	FALSE	MA0984.1
TRUE	FALSE	FALSE	FALSE	MA1026.2
TRUE	FALSE	FALSE	FALSE	MA1157.1
TRUE	FALSE	FALSE	FALSE	MA1200.1
TRUE	FALSE	FALSE	FALSE	MA1374.1
TRUE	FALSE	FALSE	FALSE	MA1388.1
