## Supplemental Dataset 7 for "Stage-resolved gene regulatory network analysis reveals developmental reprogramming and genes with robust stem-preferred expression in sorghum"

### Sheet: stem
Supplemental Dataset 7 Hub transcription factor (TF) in WGCNA for stem organ identity
TF	Module	Gene significance (GS)	pvalue	stage
Sobic.001G106000	grey60	0.995853	4.34109e-18	juv
Sobic.001G106200	grey60	0.993963	8.70595e-17	juv
Sobic.003G235900	grey60	0.983219	2.99995e-13	juv
Sobic.001G075101	grey60	0.976062	5.02907e-12	juv
Sobic.003G393600	grey60	0.967063	6.2804e-11	juv
Sobic.006G160800	grey60	0.963739	1.34118e-10	juv
Sobic.010G257000	grey60	0.953603	9.3316e-10	juv
Sobic.003G281100	grey60	0.953329	9.77321e-10	juv
Sobic.001G199200	grey60	0.952941	1.04293e-09	juv
Sobic.006G183200	grey60	0.95002	1.67298e-09	juv
Sobic.010G220000	grey60	0.941789	5.51816e-09	juv
Sobic.007G183200	grey60	0.937195	9.9849e-09	juv
Sobic.004G302700	grey60	0.935695	1.20016e-08	juv
Sobic.004G298400	grey60	0.935648	1.20698e-08	juv
Sobic.002G023900	grey60	0.934351	1.41012e-08	juv
Sobic.004G273000	indianred3	0.926159	3.51883e-08	juv
Sobic.001G164800	greenyellow	0.918997	7.21159e-08	juv
Sobic.003G145100	grey60	0.917842	8.04692e-08	juv
Sobic.004G123400	grey60	0.914944	1.05201e-07	juv
Sobic.001G243000	grey60	0.906243	2.22943e-07	juv
Sobic.009G135300	grey60	0.905386	2.39116e-07	juv
Sobic.001G448000	grey60	0.901271	3.31691e-07	juv
Sobic.004G342200	cyan	0.898477	4.10924e-07	juv
Sobic.006G262100	grey60	0.895362	5.18037e-07	juv
Sobic.001G286700	sienna2	0.892378	6.42437e-07	juv
Sobic.007G219500	grey60	0.892054	6.57408e-07	juv
Sobic.009G196900	greenyellow	0.874025	2.13237e-06	juv
Sobic.003G298100	cyan	0.873143	2.24824e-06	juv
Sobic.001G459400	saddlebrown	0.869584	2.77266e-06	juv
Sobic.001G332500	indianred3	0.867348	3.15331e-06	juv
Sobic.008G149400	greenyellow	0.864036	3.7994e-06	juv
Sobic.003G144200	greenyellow	0.858987	5.0023e-06	juv
Sobic.004G037800	greenyellow	0.853052	6.82178e-06	juv
Sobic.001G290400	cyan	0.852387	7.05711e-06	juv
Sobic.005G121100	cyan	0.850699	7.68593e-06	juv
Sobic.001G106000	floralwhite	0.996936	3.872e-19	veg
Sobic.001G106200	floralwhite	0.991217	1.7316e-15	veg
Sobic.006G241000	floralwhite	0.991185	1.78248e-15	veg
Sobic.003G393600	floralwhite	0.985836	7.79272e-14	veg
Sobic.002G022600	floralwhite	0.983405	2.74587e-13	veg
Sobic.003G281100	floralwhite	0.981989	5.26275e-13	veg
Sobic.003G235900	floralwhite	0.977695	2.87246e-12	veg
Sobic.010G220000	floralwhite	0.970858	2.38722e-11	veg
Sobic.004G302700	plum2	0.945337	3.37446e-09	veg
Sobic.009G014400	floralwhite	0.94379	4.1974e-09	veg
Sobic.004G298400	plum2	0.9373	9.8546e-09	veg
Sobic.003G036600	floralwhite	0.93264	1.72291e-08	veg
Sobic.006G182300	floralwhite	0.931539	1.95469e-08	veg
Sobic.003G298100	floralwhite	0.92985	2.36264e-08	veg
Sobic.002G076100	floralwhite	0.925814	3.6484e-08	veg
Sobic.007G183200	plum2	0.922407	5.1686e-08	veg
Sobic.004G273000	floralwhite	0.913927	1.15316e-07	veg
Sobic.009G120600	floralwhite	0.913277	1.22213e-07	veg
Sobic.003G064200	antiquewhite2	0.90755	2.00108e-07	veg
Sobic.008G136100	antiquewhite2	0.906184	2.24031e-07	veg
Sobic.002G306000	antiquewhite2	0.895839	5.0022e-07	veg
Sobic.001G075101	antiquewhite2	0.895755	5.03306e-07	veg
Sobic.001G286700	plum2	0.895053	5.29877e-07	veg
Sobic.003G117700	floralwhite	0.886643	9.55182e-07	veg
Sobic.006G115700	floralwhite	0.885528	1.02924e-06	veg
Sobic.010G257000	antiquewhite2	0.884252	1.12006e-06	veg
Sobic.004G078100	floralwhite	0.880479	1.4299e-06	veg
Sobic.010G261700	floralwhite	0.880093	1.46549e-06	veg
Sobic.002G050700	antiquewhite2	0.872027	2.40262e-06	veg
Sobic.009G196900	plum2	0.871857	2.42696e-06	veg
Sobic.001G165901	plum2	0.864577	3.68664e-06	veg
Sobic.001G157400	antiquewhite2	0.86432	3.73987e-06	veg
Sobic.003G429800	floralwhite	0.864029	3.80086e-06	veg
Sobic.007G050500	antiquewhite2	0.862748	4.07981e-06	veg
Sobic.007G047700	antiquewhite2	0.862668	4.09779e-06	veg
Sobic.001G199200	plum2	0.861718	4.31657e-06	veg
Sobic.002G294700	antiquewhite2	0.860172	4.69409e-06	veg
Sobic.002G343300	darkseagreen3	0.859052	4.9849e-06	veg
Sobic.001G106000	darkorchid4	0.998904	2.1601e-25	floral
Sobic.001G106200	violet	0.991277	2.69112e-17	floral
Sobic.003G040800	violet	0.912307	2.11123e-08	floral
Sobic.004G178500	darkorchid4	0.89946	6.88665e-08	floral
Sobic.001G503200	darkorchid4	0.880416	3.05369e-07	floral
Sobic.010G261700	violet	0.866553	7.77454e-07	floral
Sobic.010G220000	darkorchid4	0.864311	8.95525e-07	floral
Sobic.004G040000	lightslateblue	0.855242	1.54848e-06	floral
Sobic.001G106000	darkgrey	0.989587	6.72564e-15	anth
Sobic.001G106200	darkgrey	0.980949	8.2199e-13	anth
Sobic.002G422000	darkgrey	0.953483	9.52328e-10	anth
Sobic.003G040800	darkgrey	0.937414	9.7164e-09	anth
Sobic.003G035100	darkgrey	0.930052	2.31028e-08	anth
Sobic.001G075101	darkgrey	0.92737	3.09481e-08	anth
Sobic.006G262100	darkolivegreen	0.920596	6.18053e-08	anth
Sobic.003G393300	darkgrey	0.914894	1.05679e-07	anth
Sobic.003G004500	darkgrey	0.911489	1.43055e-07	anth
Sobic.001G157400	darkolivegreen	0.910208	1.59815e-07	anth
Sobic.006G217800	darkolivegreen	0.902095	3.10999e-07	anth
Sobic.002G385300	indianred4	0.897564	4.40126e-07	anth
Sobic.001G349700	darkgrey	0.895171	5.25321e-07	anth
Sobic.001G110900	darkgrey	0.89353	5.91647e-07	anth
Sobic.009G142500	darkgrey	0.883997	1.139e-06	anth
Sobic.002G247500	darkolivegreen	0.88306	1.21094e-06	anth
Sobic.004G123400	darkolivegreen	0.879837	1.48941e-06	anth
Sobic.001G537300	darkgrey	0.875437	1.95755e-06	anth
Sobic.004G051900	darkolivegreen	0.871473	2.48255e-06	anth
Sobic.010G116200	coral	0.86917	2.84002e-06	anth
Sobic.008G160500	darkgrey	0.865437	3.51347e-06	anth
Sobic.004G178500	darkgrey	0.865212	3.55819e-06	anth
Sobic.001G217200	coral	0.86005	4.72506e-06	anth
Sobic.006G166300	coral	0.857458	5.42549e-06	anth
Sobic.007G028700	darkgrey	0.857421	5.43607e-06	anth
Sobic.001G512700	indianred4	0.85331	6.73207e-06	anth
Sobic.010G229000	darkgrey	0.852121	7.15301e-06	anth
Sobic.004G298400	darkgrey	0.851393	7.42166e-06	anth
Sobic.001G075101	lightpink	0.954538	5.63962e-12	grain
Sobic.010G116200	lightpink	0.947894	2.14586e-11	grain
Sobic.001G106000	lightpink	0.935413	1.7435e-10	grain
Sobic.001G106200	lightpink	0.904199	7.87466e-09	grain
Sobic.004G252600	lavenderblush3	0.896998	1.57636e-08	grain
Sobic.003G040800	lavenderblush3	0.895379	1.82964e-08	grain
Sobic.001G282400	blue1	0.894485	1.98452e-08	grain
Sobic.009G142500	lightpink	0.886044	4.13198e-08	grain
Sobic.009G159900	darkorange	0.87738	8.28341e-08	grain
Sobic.006G166300	lavenderblush3	0.872772	1.1743e-07	grain
Sobic.007G224400	black	0.866029	1.91163e-07	grain

### Sheet: leaf
Supplemental Dataset 7 Hub transcription factor (TF) in WGCNA for leaf organ identity
TF	Module	Gene significance (GS)	pvalue	stage
Sobic.010G108500	yellow	0.991538	1.28701e-15	juv
Sobic.002G040100	yellow	0.990226	4.0612e-15	juv
Sobic.001G435500	yellow	0.986999	3.93944e-14	juv
Sobic.010G173400	yellow	0.986735	4.62488e-14	juv
Sobic.002G031000	yellow	0.97931	1.58269e-12	juv
Sobic.004G094100	yellow	0.971717	1.88403e-11	juv
Sobic.001G338700	yellow	0.971434	2.03822e-11	juv
Sobic.004G296900	yellow	0.968986	3.90528e-11	juv
Sobic.001G118100	yellow	0.968821	4.07193e-11	juv
Sobic.007G033800	yellow	0.967058	6.28787e-11	juv
Sobic.010G236300	yellow	0.966725	6.80789e-11	juv
Sobic.004G249500	yellow	0.965908	8.24417e-11	juv
Sobic.003G223400	yellow	0.962818	1.63438e-10	juv
Sobic.006G135100	yellow	0.962631	1.70048e-10	juv
Sobic.004G163200	yellow	0.960531	2.61573e-10	juv
Sobic.008G073200	yellow	0.95832	4.0173e-10	juv
Sobic.001G102300	yellow	0.957558	4.63323e-10	juv
Sobic.004G207200	yellow	0.955261	7.01139e-10	juv
Sobic.004G208400	yellow	0.952756	1.07559e-09	juv
Sobic.001G252800	yellow	0.952036	1.21126e-09	juv
Sobic.004G211200	yellow	0.94945	1.82854e-09	juv
Sobic.001G300201	yellow	0.949393	1.84464e-09	juv
Sobic.004G063200	yellow	0.948968	1.96979e-09	juv
Sobic.001G496200	yellow	0.944787	3.64925e-09	juv
Sobic.003G073700	yellow	0.943711	4.24389e-09	juv
Sobic.004G290800	bisque4	0.940792	6.30084e-09	juv
Sobic.006G131800	yellow	0.938394	8.59075e-09	juv
Sobic.003G246900	yellow	0.938318	8.67396e-09	juv
Sobic.010G214000	bisque4	0.936447	1.09503e-08	juv
Sobic.010G275700	bisque4	0.932725	1.70612e-08	juv
Sobic.001G517800	navajowhite1	0.931998	1.85488e-08	juv
Sobic.006G093800	bisque4	0.930082	2.3025e-08	juv
Sobic.001G158900	yellow	0.930063	2.30743e-08	juv
Sobic.008G163700	yellow	0.929328	2.50272e-08	juv
Sobic.007G132000	yellow	0.928763	2.66266e-08	juv
Sobic.004G351700	navajowhite1	0.92732	3.11142e-08	juv
Sobic.003G026700	yellow	0.927245	3.13635e-08	juv
Sobic.001G068301	yellow	0.926386	3.43567e-08	juv
Sobic.009G195000	yellow	0.924756	4.0724e-08	juv
Sobic.007G015500	bisque4	0.92149	5.66107e-08	juv
Sobic.010G006300	yellow	0.920607	6.17343e-08	juv
Sobic.003G002600	yellow	0.91599	9.56043e-08	juv
Sobic.001G420300	yellow	0.915859	9.67615e-08	juv
Sobic.002G273300	bisque4	0.914662	1.07922e-07	juv
Sobic.009G075600	yellow	0.911355	1.44737e-07	juv
Sobic.010G096300	yellow	0.911087	1.48144e-07	juv
Sobic.003G003600	navajowhite1	0.908021	1.92386e-07	juv
Sobic.003G132300	yellow	0.907954	1.93473e-07	juv
Sobic.005G111700	yellow	0.907825	1.9556e-07	juv
Sobic.010G240900	bisque4	0.907475	2.01354e-07	juv
Sobic.003G305000	yellow	0.906952	2.10283e-07	juv
Sobic.004G254000	yellow	0.906639	2.15803e-07	juv
Sobic.001G489900	yellow	0.905587	2.35224e-07	juv
Sobic.003G299700	yellow	0.903176	2.85578e-07	juv
Sobic.002G168300	bisque4	0.900616	3.48956e-07	juv
Sobic.006G172900	bisque4	0.897453	4.43799e-07	juv
Sobic.002G201000	yellow	0.895125	5.27072e-07	juv
Sobic.004G267000	bisque4	0.892545	6.34858e-07	juv
Sobic.010G223700	yellow	0.890187	7.49495e-07	juv
Sobic.007G037100	bisque4	0.879552	1.51647e-06	juv
Sobic.010G207600	bisque4	0.878233	1.64749e-06	juv
Sobic.001G135400	bisque4	0.877146	1.76256e-06	juv
Sobic.001G525900	yellow	0.874106	2.12195e-06	juv
Sobic.002G246600	yellow	0.871023	2.54917e-06	juv
Sobic.004G281800	bisque4	0.869693	2.75514e-06	juv
Sobic.004G151500	bisque4	0.869083	2.8543e-06	juv
Sobic.002G269500	yellow	0.866719	3.26822e-06	juv
Sobic.007G047400	bisque4	0.863472	3.92004e-06	juv
Sobic.004G279300	plum	0.86004	4.72746e-06	juv
Sobic.004G251300	bisque4	0.85858	5.11202e-06	juv
Sobic.010G183600	yellow	0.853639	6.61933e-06	juv
Sobic.007G126400	bisque4	0.853029	6.82948e-06	juv
Sobic.004G221400	bisque4	0.852266	7.10071e-06	juv
Sobic.001G295600	yellow	0.852026	7.1878e-06	juv
Sobic.002G385450	plum1	0.851003	7.56935e-06	juv
Sobic.004G101400	bisque4	0.850855	7.62577e-06	juv
Sobic.010G173400	green	0.986029	6.98536e-14	veg
Sobic.001G435500	red	0.985868	7.65301e-14	veg
Sobic.010G108500	green	0.983307	2.87695e-13	veg
Sobic.004G094100	green	0.981579	6.29323e-13	veg
Sobic.005G155900	green	0.98145	6.65275e-13	veg
Sobic.010G006300	green	0.974608	8.02499e-12	veg
Sobic.002G040100	red	0.966879	6.5625e-11	veg
Sobic.006G135100	red	0.966663	6.90901e-11	veg
Sobic.010G236300	red	0.965956	8.15311e-11	veg
Sobic.001G068301	green	0.962021	1.93168e-10	veg
Sobic.001G496200	green	0.960792	2.48285e-10	veg
Sobic.001G102300	green	0.957322	4.83927e-10	veg
Sobic.001G526800	green	0.957149	4.99606e-10	veg
Sobic.007G015500	green	0.956859	5.26792e-10	veg
Sobic.001G338700	green	0.95592	6.23926e-10	veg
Sobic.001G118100	red	0.952485	1.12508e-09	veg
Sobic.001G525900	green	0.948902	1.98969e-09	veg
Sobic.010G096300	green	0.94783	2.34123e-09	veg
Sobic.004G249500	green	0.941275	5.9105e-09	veg
Sobic.002G233800	green	0.94103	6.10579e-09	veg
Sobic.004G290800	green	0.940858	6.24646e-09	veg
Sobic.003G132300	green	0.932289	1.79402e-08	veg
Sobic.001G300201	green	0.927034	3.20796e-08	veg
Sobic.007G132000	green	0.925699	3.69263e-08	veg
Sobic.002G031000	red	0.924758	4.0714e-08	veg
Sobic.001G158900	green	0.920789	6.06488e-08	veg
Sobic.004G208400	red	0.916674	8.97527e-08	veg
Sobic.001G420300	red	0.911408	1.44066e-07	veg
Sobic.005G100600	red	0.910648	1.5388e-07	veg
Sobic.003G223400	red	0.910166	1.604e-07	veg
Sobic.009G075600	darkolivegreen4	0.909305	1.72632e-07	veg
Sobic.008G036900	red	0.901053	3.37342e-07	veg
Sobic.008G073200	green	0.900583	3.4985e-07	veg
Sobic.003G305000	red	0.900215	3.59913e-07	veg
Sobic.002G168300	green	0.900147	3.61804e-07	veg
Sobic.002G225100	green	0.892211	6.50127e-07	veg
Sobic.002G220300	red	0.887332	9.11772e-07	veg
Sobic.004G211200	darkolivegreen4	0.886379	9.72294e-07	veg
Sobic.001G314400	red	0.884697	1.0876e-06	veg
Sobic.010G004300	green	0.88462	1.09316e-06	veg
Sobic.002G368700	red	0.879876	1.4858e-06	veg
Sobic.008G168300	red	0.875033	2.00623e-06	veg
Sobic.004G085600	green	0.869797	2.73861e-06	veg
Sobic.002G273300	red	0.867269	3.16751e-06	veg
Sobic.006G131800	darkolivegreen4	0.866135	3.37801e-06	veg
Sobic.001G314900	green	0.864434	3.71617e-06	veg
Sobic.006G202300	red	0.864419	3.71934e-06	veg
Sobic.003G299700	lightcoral	0.862709	4.08844e-06	veg
Sobic.008G163700	darkolivegreen4	0.861413	4.38887e-06	veg
Sobic.009G195000	green	0.859511	4.86398e-06	veg
Sobic.002G201000	lightcoral	0.857238	5.48895e-06	veg
Sobic.004G207200	red	0.855736	5.93891e-06	veg
Sobic.007G050100	lightcoral	0.855524	6.00475e-06	veg
Sobic.004G151500	red	0.85493	6.19289e-06	veg
Sobic.003G211200	green	0.854714	6.26277e-06	veg
Sobic.004G281800	darkolivegreen4	0.854352	6.38085e-06	veg
Sobic.002G312300	green	0.853815	6.56e-06	veg
Sobic.010G207600	red	0.853372	6.71061e-06	veg
Sobic.010G214000	darkolivegreen4	0.852263	7.10158e-06	veg
Sobic.004G359200	lightcoral	0.852039	7.18281e-06	veg
Sobic.002G040100	magenta	0.984849	3.78331e-15	floral
Sobic.001G435500	black	0.984834	3.81549e-15	floral
Sobic.004G094100	magenta	0.974958	3.35864e-13	floral
Sobic.002G273300	coral1	0.956249	4.75821e-11	floral
Sobic.006G135100	black	0.953039	8.89345e-11	floral
Sobic.008G028600	magenta	0.941379	6.26925e-10	floral
Sobic.007G015500	black	0.923457	6.47243e-09	floral
Sobic.001G169200	black	0.919639	9.88875e-09	floral
Sobic.009G181900	black	0.917863	1.196e-08	floral
Sobic.001G118100	black	0.914003	1.78226e-08	floral
Sobic.010G214000	black	0.913379	1.89767e-08	floral
Sobic.003G132300	black	0.913217	1.92873e-08	floral
Sobic.004G249500	black	0.911657	2.25087e-08	floral
Sobic.001G296300	black	0.911603	2.26288e-08	floral
Sobic.001G158900	black	0.910184	2.59787e-08	floral
Sobic.010G173400	magenta	0.909684	2.72571e-08	floral
Sobic.001G338700	black	0.909036	2.89992e-08	floral
Sobic.001G068301	black	0.904232	4.52624e-08	floral
Sobic.010G004300	black	0.904166	4.55328e-08	floral
Sobic.003G408400	black	0.901153	5.94862e-08	floral
Sobic.008G168300	coral3	0.898046	7.76778e-08	floral
Sobic.003G199400	coral1	0.897601	8.06466e-08	floral
Sobic.006G168000	coral1	0.891306	1.3474e-07	floral
Sobic.004G208400	black	0.890912	1.38986e-07	floral
Sobic.001G252800	coral1	0.887261	1.84362e-07	floral
Sobic.004G211200	black	0.884332	2.29685e-07	floral
Sobic.010G108500	black	0.883561	2.43128e-07	floral
Sobic.001G300201	black	0.879889	3.17071e-07	floral
Sobic.001G489900	coral3	0.87955	3.24792e-07	floral
Sobic.002G201000	black	0.878041	3.61228e-07	floral
Sobic.003G383700	black	0.871865	5.50416e-07	floral
Sobic.006G131800	orangered	0.869412	6.46777e-07	floral
Sobic.010G236300	black	0.868297	6.95232e-07	floral
Sobic.009G195000	coral1	0.862957	9.742e-07	floral
Sobic.003G156600	coral1	0.862425	1.00674e-06	floral
Sobic.001G295600	lightsteelblue1	0.861339	1.07606e-06	floral
Sobic.010G275700	magenta	0.854713	1.59688e-06	floral
Sobic.003G223400	magenta	0.853975	1.66674e-06	floral
Sobic.004G359200	black	0.850336	2.05126e-06	floral
Sobic.002G040100	blue	0.994498	4.15102e-17	anth
Sobic.004G094100	orange	0.98687	4.26329e-14	anth
Sobic.003G305000	orange	0.983715	2.36339e-13	anth
Sobic.010G006300	orange	0.980383	1.03705e-12	anth
Sobic.004G063200	orange	0.967191	6.09053e-11	anth
Sobic.003G223400	blue	0.965282	9.51786e-11	anth
Sobic.008G073200	blue	0.962147	1.88172e-10	anth
Sobic.010G035200	orange	0.96199	1.94422e-10	anth
Sobic.006G135100	blue	0.960027	2.89074e-10	anth
Sobic.001G300201	blue	0.959889	2.97002e-10	anth
Sobic.007G015500	blue	0.954125	8.5388e-10	anth
Sobic.008G163700	blue	0.949025	1.95263e-09	anth
Sobic.001G525900	orange	0.946331	2.92282e-09	anth
Sobic.009G195000	blue	0.938835	8.12215e-09	anth
Sobic.006G168000	cyan	0.932547	1.74147e-08	anth
Sobic.001G118100	blue	0.916067	9.4925e-08	anth
Sobic.003G391100	blue	0.914433	1.10179e-07	anth
Sobic.003G365500	lightyellow	0.912812	1.27355e-07	anth
Sobic.007G139200	coral2	0.909739	1.66366e-07	anth
Sobic.001G296300	orange	0.906456	2.19073e-07	anth
Sobic.001G068301	blue	0.89992	3.68158e-07	anth
Sobic.010G173400	cyan	0.899366	3.84092e-07	anth
Sobic.009G238500	orange	0.89899	3.95242e-07	anth
Sobic.002G385450	blue	0.897795	4.32574e-07	anth
Sobic.001G102300	orange	0.891467	6.85216e-07	anth
Sobic.001G158900	coral2	0.887635	8.93201e-07	anth
Sobic.002G224500	orange	0.884304	1.11623e-06	anth
Sobic.001G314400	blue	0.884067	1.13373e-06	anth
Sobic.010G214000	coral2	0.882503	1.25559e-06	anth
Sobic.004G085600	blue	0.880256	1.45037e-06	anth
Sobic.010G240900	coral2	0.879022	1.56801e-06	anth
Sobic.003G242800	blue	0.87803	1.66848e-06	anth
Sobic.001G135400	slateblue	0.877097	1.7679e-06	anth
Sobic.004G359200	coral2	0.876717	1.80984e-06	anth
Sobic.002G270900	coral2	0.875309	1.97285e-06	anth
Sobic.008G028600	cyan	0.874416	2.08267e-06	anth
Sobic.003G199400	cyan	0.872263	2.36922e-06	anth
Sobic.001G517800	orange	0.870229	2.67056e-06	anth
Sobic.008G147101	orange	0.869026	2.86379e-06	anth
Sobic.010G089700	coral2	0.867505	3.12529e-06	anth
Sobic.003G037400	orange	0.865195	3.56153e-06	anth
Sobic.007G181500	lightyellow	0.858041	5.26084e-06	anth
Sobic.006G223300	slateblue	0.85768	5.36222e-06	anth
Sobic.003G276000	blue	0.857607	5.38305e-06	anth
Sobic.002G269032	darkseagreen2	0.850478	7.77179e-06	anth
Sobic.007G015500	coral3	0.9621	9.43579e-13	grain
Sobic.002G040100	coral3	0.957968	2.61054e-12	grain
Sobic.006G168000	cornsilk	0.949319	1.63568e-11	grain
Sobic.001G300201	coral3	0.944042	4.30796e-11	grain
Sobic.004G094100	coral3	0.939994	8.51597e-11	grain
Sobic.002G224500	firebrick1	0.876117	9.1275e-08	grain
Sobic.003G223400	coral3	0.873083	1.14744e-07	grain

### Sheet: root
Supplemental Dataset 7 Hub transcription factor (TF) in WGCNA for root organ identity
TF	Module	Gene significance (GS)	pvalue	stage
Sobic.004G011100	antiquewhite2	0.997192	1.92469e-19	juv
Sobic.001G464300	antiquewhite2	0.995095	1.6586e-17	juv
Sobic.003G417700	antiquewhite2	0.991258	1.66833e-15	juv
Sobic.007G135301	antiquewhite2	0.98747	2.93797e-14	juv
Sobic.002G359200	antiquewhite2	0.986777	4.50769e-14	juv
Sobic.010G065500	antiquewhite2	0.984175	1.88215e-13	juv
Sobic.006G047200	antiquewhite2	0.981853	5.58754e-13	juv
Sobic.003G028300	antiquewhite2	0.979085	1.72407e-12	juv
Sobic.009G052800	antiquewhite2	0.97699	3.6764e-12	juv
Sobic.006G089000	antiquewhite2	0.976958	3.71714e-12	juv
Sobic.004G191901	antiquewhite2	0.962387	1.78993e-10	juv
Sobic.003G154500	antiquewhite2	0.958697	3.74028e-10	juv
Sobic.004G322800	antiquewhite2	0.956315	5.81391e-10	juv
Sobic.003G280000	antiquewhite2	0.954642	7.81079e-10	juv
Sobic.010G035300	antiquewhite2	0.953801	9.02429e-10	juv
Sobic.002G247300	antiquewhite2	0.951992	1.21999e-09	juv
Sobic.004G312200	antiquewhite2	0.950905	1.4542e-09	juv
Sobic.003G337600	antiquewhite2	0.949956	1.68991e-09	juv
Sobic.005G231700	antiquewhite2	0.949332	1.8623e-09	juv
Sobic.003G285500	antiquewhite2	0.948296	2.18235e-09	juv
Sobic.002G001700	antiquewhite2	0.948135	2.23603e-09	juv
Sobic.005G013400	antiquewhite2	0.946448	2.8731e-09	juv
Sobic.010G201388	greenyellow	0.945619	3.24035e-09	juv
Sobic.002G209300	antiquewhite2	0.940296	6.72497e-09	juv
Sobic.010G269000	antiquewhite2	0.938588	8.38136e-09	juv
Sobic.002G168400	antiquewhite2	0.935851	1.17772e-08	juv
Sobic.005G038700	greenyellow	0.931704	1.91822e-08	juv
Sobic.006G030200	antiquewhite2	0.928694	2.68278e-08	juv
Sobic.002G350500	antiquewhite2	0.928182	2.83619e-08	juv
Sobic.001G140900	antiquewhite2	0.919965	6.57067e-08	juv
Sobic.001G503100	antiquewhite2	0.915199	1.02782e-07	juv
Sobic.003G099000	antiquewhite2	0.911498	1.42949e-07	juv
Sobic.008G050600	greenyellow	0.905515	2.3661e-07	juv
Sobic.002G235500	antiquewhite2	0.905382	2.39182e-07	juv
Sobic.003G034500	greenyellow	0.903916	2.69219e-07	juv
Sobic.005G013500	antiquewhite2	0.903436	2.79737e-07	juv
Sobic.010G192432	antiquewhite2	0.902967	2.9034e-07	juv
Sobic.004G219500	greenyellow	0.894281	5.60452e-07	juv
Sobic.001G416200	antiquewhite2	0.892513	6.36292e-07	juv
Sobic.001G476300	greenyellow	0.887397	9.07799e-07	juv
Sobic.005G018500	antiquewhite2	0.884819	1.0789e-06	juv
Sobic.001G062700	greenyellow	0.883748	1.15776e-06	juv
Sobic.008G037900	antiquewhite2	0.882956	1.2192e-06	juv
Sobic.003G037500	antiquewhite2	0.878551	1.61507e-06	juv
Sobic.001G075300	antiquewhite2	0.877222	1.75433e-06	juv
Sobic.010G160900	antiquewhite2	0.875577	1.94084e-06	juv
Sobic.010G227300	antiquewhite2	0.872895	2.28186e-06	juv
Sobic.003G260300	antiquewhite2	0.869849	2.73026e-06	juv
Sobic.009G151600	antiquewhite2	0.869632	2.76497e-06	juv
Sobic.008G129300	greenyellow	0.868033	3.03226e-06	juv
Sobic.004G271800	antiquewhite2	0.866995	3.21729e-06	juv
Sobic.006G256200	greenyellow	0.866787	3.25568e-06	juv
Sobic.005G021000	antiquewhite2	0.866642	3.28259e-06	juv
Sobic.002G272900	greenyellow	0.866058	3.3927e-06	juv
Sobic.003G300100	antiquewhite2	0.864859	3.62902e-06	juv
Sobic.008G186100	antiquewhite2	0.863515	3.91066e-06	juv
Sobic.006G147400	greenyellow	0.86235	4.16983e-06	juv
Sobic.005G014000	greenyellow	0.861129	4.45709e-06	juv
Sobic.009G050600	antiquewhite2	0.857862	5.311e-06	juv
Sobic.002G375400	greenyellow	0.85709	5.53193e-06	juv
Sobic.001G488600	greenyellow	0.856357	5.74908e-06	juv
Sobic.009G155050	antiquewhite2	0.854862	6.21472e-06	juv
Sobic.002G153100	lavenderblush1	0.85061	7.72039e-06	juv
Sobic.004G011100	pink	0.992578	4.52202e-16	veg
Sobic.006G047200	pink	0.992533	4.74831e-16	veg
Sobic.007G135301	pink	0.992263	6.30087e-16	veg
Sobic.002G359200	pink	0.988742	1.25254e-14	veg
Sobic.005G038700	pink	0.984108	1.94648e-13	veg
Sobic.003G037500	pink	0.981112	7.67706e-13	veg
Sobic.004G312200	pink	0.979174	1.66684e-12	veg
Sobic.003G028300	pink	0.972866	1.35686e-11	veg
Sobic.002G247300	orangered	0.971393	2.0619e-11	veg
Sobic.010G160900	pink	0.969702	3.24642e-11	veg
Sobic.002G001700	pink	0.968557	4.35323e-11	veg
Sobic.004G322800	pink	0.967869	5.16473e-11	veg
Sobic.003G285500	pink	0.965418	9.22702e-11	veg
Sobic.010G065500	pink	0.96207	1.91228e-10	veg
Sobic.004G191901	pink	0.956785	5.33947e-10	veg
Sobic.003G280000	orangered	0.954137	8.52087e-10	veg
Sobic.008G037900	pink	0.953842	8.96143e-10	veg
Sobic.003G154500	firebrick4	0.949059	1.94238e-09	veg
Sobic.001G488600	pink	0.94892	1.98433e-09	veg
Sobic.010G269000	orangered	0.945447	3.32132e-09	veg
Sobic.006G089000	firebrick4	0.945414	3.33721e-09	veg
Sobic.001G503100	pink	0.942198	5.22218e-09	veg
Sobic.006G030200	pink	0.938909	8.04566e-09	veg
Sobic.002G168400	pink	0.938032	8.9924e-09	veg
Sobic.002G272900	pink	0.934147	1.44465e-08	veg
Sobic.009G050600	pink	0.925846	3.6362e-08	veg
Sobic.003G034500	pink	0.921044	5.91506e-08	veg
Sobic.002G209300	blue	0.912972	1.25571e-07	veg
Sobic.007G165100	firebrick4	0.909654	1.67585e-07	veg
Sobic.002G071600	cyan	0.90889	1.78816e-07	veg
Sobic.005G014000	pink	0.907786	1.96209e-07	veg
Sobic.001G481400	firebrick4	0.905633	2.3435e-07	veg
Sobic.005G231700	blue	0.90215	3.09657e-07	veg
Sobic.005G021000	pink	0.898055	4.242e-07	veg
Sobic.005G013500	orangered	0.896124	4.89823e-07	veg
Sobic.006G147400	pink	0.888118	8.64322e-07	veg
Sobic.003G099000	firebrick4	0.887057	9.28922e-07	veg
Sobic.003G428800	orangered	0.882255	1.27593e-06	veg
Sobic.006G201000	firebrick4	0.88167	1.32499e-06	veg
Sobic.002G287400	pink	0.869447	2.79488e-06	veg
Sobic.003G053200	firebrick4	0.869224	2.8312e-06	veg
Sobic.007G072133	firebrick4	0.869052	2.85953e-06	veg
Sobic.010G227300	lightpink1	0.865762	3.44976e-06	veg
Sobic.001G075300	firebrick4	0.865473	3.50644e-06	veg
Sobic.002G332750	pink	0.851699	7.30765e-06	veg
Sobic.006G030200	midnightblue	0.979289	6.17731e-14	floral
Sobic.004G011100	midnightblue	0.977176	1.46985e-13	floral
Sobic.001G140900	grey60	0.962255	1.28757e-11	floral
Sobic.005G013600	midnightblue	0.953657	7.91117e-11	floral
Sobic.008G037900	grey60	0.946763	2.68704e-10	floral
Sobic.001G503100	midnightblue	0.943353	4.63981e-10	floral
Sobic.002G247300	grey60	0.941313	6.33176e-10	floral
Sobic.003G028300	grey60	0.928671	3.49717e-09	floral
Sobic.007G135301	grey60	0.92826	3.6772e-09	floral
Sobic.008G186100	grey60	0.921273	8.27022e-09	floral
Sobic.001G416200	grey60	0.91324	1.92422e-08	floral
Sobic.001G508400	midnightblue	0.913011	1.96869e-08	floral
Sobic.005G038700	grey60	0.89763	8.04525e-08	floral
Sobic.001G075300	grey60	0.896749	8.66145e-08	floral
Sobic.004G191901	grey60	0.890033	1.48902e-07	floral
Sobic.003G037500	grey60	0.885157	2.16017e-07	floral
Sobic.007G210700	grey60	0.872354	5.32759e-07	floral
Sobic.008G050600	grey60	0.869422	6.46334e-07	floral
Sobic.010G227300	grey60	0.868916	6.67969e-07	floral
Sobic.001G163800	grey60	0.868656	6.79295e-07	floral
Sobic.002G337800	grey60	0.865588	8.26475e-07	floral
Sobic.003G285500	grey60	0.858335	1.29008e-06	floral
Sobic.002G359200	midnightblue	0.85624	1.46057e-06	floral
Sobic.004G214300	turquoise	0.998319	3.19612e-21	anth
Sobic.007G165100	turquoise	0.996538	1.02712e-18	anth
Sobic.003G154500	turquoise	0.994345	5.16844e-17	anth
Sobic.002G308400	turquoise	0.994143	6.8325e-17	anth
Sobic.004G011100	turquoise	0.993203	2.24208e-16	anth
Sobic.001G140900	turquoise	0.99301	2.80439e-16	anth
Sobic.003G053200	turquoise	0.991618	1.19304e-15	anth
Sobic.002G168400	turquoise	0.990751	2.61565e-15	anth
Sobic.008G041100	turquoise	0.988482	1.50235e-14	anth
Sobic.001G075300	turquoise	0.987031	3.86407e-14	anth
Sobic.005G038700	turquoise	0.981988	5.26531e-13	anth
Sobic.006G030200	turquoise	0.969155	3.74015e-11	anth
Sobic.007G135301	turquoise	0.968375	4.55645e-11	anth
Sobic.003G280000	turquoise	0.967975	5.03144e-11	anth
Sobic.005G013600	turquoise	0.9671	6.22533e-11	anth
Sobic.003G293100	turquoise	0.966501	7.1788e-11	anth
Sobic.006G047200	turquoise	0.965426	9.21016e-11	anth
Sobic.006G201000	turquoise	0.963845	1.31048e-10	anth
Sobic.004G312200	turquoise	0.963168	1.51716e-10	anth
Sobic.001G330400	turquoise	0.960316	2.73023e-10	anth
Sobic.003G417800	turquoise	0.959548	3.17474e-10	anth
Sobic.002G357400	turquoise	0.949573	1.79377e-09	anth
Sobic.004G191901	turquoise	0.948855	2.00414e-09	anth
Sobic.003G300100	turquoise	0.948599	2.08416e-09	anth
Sobic.002G375400	turquoise	0.944147	3.99375e-09	anth
Sobic.003G287200	turquoise	0.941879	5.45128e-09	anth
Sobic.001G503100	turquoise	0.940378	6.65326e-09	anth
Sobic.003G028300	turquoise	0.939555	7.40451e-09	anth
Sobic.003G053300	turquoise	0.936457	1.09363e-08	anth
Sobic.002G253000	turquoise	0.936105	1.14174e-08	anth
Sobic.004G107900	turquoise	0.935154	1.28111e-08	anth
Sobic.001G534300	turquoise	0.934721	1.34928e-08	anth
Sobic.001G481600	turquoise	0.931937	1.86796e-08	anth
Sobic.003G008700	turquoise	0.927903	2.92269e-08	anth
Sobic.010G035300	turquoise	0.922416	5.16376e-08	anth
Sobic.006G009500	turquoise	0.922324	5.21163e-08	anth
Sobic.001G416200	turquoise	0.915304	1.01803e-07	anth
Sobic.003G078100	turquoise	0.912159	1.3491e-07	anth
Sobic.009G073800	turquoise	0.911317	1.45217e-07	anth
Sobic.004G231700	turquoise	0.910377	1.5751e-07	anth
Sobic.010G030100	turquoise	0.897806	4.32207e-07	anth
Sobic.007G193500	turquoise	0.894549	5.49656e-07	anth
Sobic.009G024600	turquoise	0.893915	5.75497e-07	anth
Sobic.001G163800	turquoise	0.883781	1.1552e-06	anth
Sobic.008G037900	turquoise	0.876094	1.88054e-06	anth
Sobic.001G481400	turquoise	0.87029	2.66105e-06	anth
Sobic.008G029400	turquoise	0.865588	3.48373e-06	anth
Sobic.003G099000	turquoise	0.863259	3.96644e-06	anth
Sobic.010G221400	turquoise	0.860502	4.61121e-06	anth
Sobic.007G047500	blue	0.999238	1.19135e-29	grain
Sobic.007G165100	blue	0.988021	1.04517e-17	grain
Sobic.003G053200	blue	0.98765	1.41573e-17	grain
Sobic.007G135301	blue	0.98542	7.37589e-17	grain
Sobic.003G053300	blue	0.984348	1.49345e-16	grain
Sobic.002G168400	blue	0.966484	2.81125e-13	grain
Sobic.004G191901	blue	0.957492	2.91581e-12	grain
Sobic.001G330400	blue	0.954906	5.20748e-12	grain
Sobic.001G163800	blue	0.948669	1.8532e-11	grain
Sobic.004G011100	white	0.941946	6.16858e-11	grain
Sobic.006G009500	blue	0.941051	7.16123e-11	grain
Sobic.005G013600	blue	0.920492	1.3083e-09	grain
Sobic.001G140900	white	0.91912	1.54352e-09	grain
Sobic.003G008700	pink2	0.905937	6.60611e-09	grain
Sobic.006G159100	white	0.904911	7.33094e-09	grain
Sobic.004G100700	blue	0.9039	8.11416e-09	grain
Sobic.006G030200	white	0.899705	1.22184e-08	grain
Sobic.009G206800	white	0.88449	4.70003e-08	grain
Sobic.002G388700	white	0.881458	6.01114e-08	grain
Sobic.009G083800	white	0.875624	9.477e-08	grain
Sobic.003G417800	pink2	0.859713	2.94816e-07	grain
