## Supplemental Dataset 8 for "Stage-resolved gene regulatory network analysis reveals developmental reprogramming and genes with robust stem-preferred expression in sorghum"

### Sheet: juv
Supplemental Dataset 8 Gene regulatory network of SbTALE03 and SbTALE04 at juvenile stage
Source node	Target node	PCC	p_value	Source node information							Target node information
				Gene significance (GS)	Family	is TF	Module	Expression (TPM)	Tau	is stem specific	Gene significance (GS)	Family	is TF	Module	Expression (TPM)	Tau	Target_stem_specificity	PrimaryTranscript	Pfam	Panther	KOG	ec	KO	GO	Best-hit-arabi-name	arabi-symbol	arabi-defline	Best-hit-rice-name	rice-symbol	rice-defline
Sobic.001G106000_juv	Sobic.001G287900_juv	-0.998813	0.0310176	0.995853	TALE	yes	grey60	23.9241	0.999346	yes			no	grey60	6.03722	0.993492	yes	Sobic.001G287900.6	PF13423	PTHR24006	KOG1870	3.4.19.12	K11855		AT5G46740.1	UBP21	ubiquitin-specific protease 21	LOC_Os02g55180.1		ubiquitin carboxyl-terminal hydrolase domain containing protein, expressed
Sobic.001G106000_juv	Sobic.001G448000_juv	0.999543	0.0192563	0.995853	TALE	yes	grey60	23.9241	0.999346	yes	0.901271	AP2	yes	grey60	11.3983	0.980939	yes	Sobic.001G448000.1	PF00847	PTHR32467,PTHR32467:SF11			K09285	GO:0006355,GO:0003700,GO:0007275	AT4G37750.1	ANT,CKC,CKC1,DRG	Integrase-type DNA-binding superfamily protein	LOC_Os03g12950.1		AP2-like ethylene-responsive transcription factor AINTEGUMENTA, putative, expressed
Sobic.001G106000_juv	Sobic.002G070000_juv	0.99927	0.024326	0.995853	TALE	yes	grey60	23.9241	0.999346	yes			no	grey60	5.65837	0.881496	yes	Sobic.002G070000.3	PF08268,PF00646	PTHR32133,PTHR32133:SF143				GO:0005515	AT1G53550.1		F-box family protein	LOC_Os07g13890.1		OsFBX230 - F-box domain containing protein, expressed
Sobic.001G106000_juv	Sobic.002G299100_juv	0.997417	0.0457699	0.995853	TALE	yes	grey60	23.9241	0.999346	yes			no	grey60	22.3815	0.48296	no	Sobic.002G299100.1	PF09273,PF00856	PTHR13271,PTHR13271:SF19	KOG1337	2.1.1.43		GO:0005515	AT5G17240.1	SDG40	SET domain group 40	LOC_Os07g28840.1		SET domain containing protein, expressed
Sobic.001G106000_juv	Sobic.003G281100_juv	0.999997	0.00151868	0.995853	TALE	yes	grey60	23.9241	0.999346	yes	0.953329	B3	yes	grey60	5.2432	0.986208	yes	Sobic.003G281100.1	PF02362	PTHR31391,PTHR31391:SF18				GO:0003677	AT3G18990.1	REM39,VRN1	AP2/B3-like transcriptional factor family protein	LOC_Os01g52514.1		B3 DNA binding domain containing protein, expressed
Sobic.001G106000_juv	Sobic.006G140400_juv	0.997151	0.0480667	0.995853	TALE	yes	grey60	23.9241	0.999346	yes			no	grey60	15.5456	0.82791	yes	Sobic.006G140400.1	PF01541,PF01624,PF00488	PTHR11361,PTHR11361:SF82				GO:0030983,GO:0006298,GO:0005524	AT3G24320.1	ATMSH1,CHM,CHM1,MSH1	MUTL protein homolog 1	LOC_Os04g42784.1		DNA mismatch repair protein, putative, expressed
Sobic.001G106000_juv	Sobic.007G132200_juv	0.999839	0.0114403	0.995853	TALE	yes	grey60	23.9241	0.999346	yes			no	grey60	9.15444	0.59591	no	Sobic.007G132200.1	PF10404,PF10403,PF10405,PF03835	PTHR12135,PTHR12135:SF0	KOG2179		K10838	GO:0003677,GO:0006289,GO:0005634,GO:0003684	AT5G16630.1	ATRAD4,RAD4	DNA repair protein Rad4 family	LOC_Os08g33082.1		DNA-repair protein complementing XP-C cells, putative, expressed
Sobic.001G106000_juv	Sobic.008G089600_juv	0.999163	0.0260557	0.995853	TALE	yes	grey60	23.9241	0.999346	yes			no	grey60	6.56574	0.904713	yes	Sobic.008G089600.4
Sobic.001G106000_juv	Sobic.008G138000_juv	0.999759	0.0139773	0.995853	TALE	yes	grey60	23.9241	0.999346	yes			no	grey60	8.27298	0.987567	yes	Sobic.008G138000.1	PF03469	PTHR21596,PTHR21596:SF15					AT1G15910.1		XH/XS domain-containing protein	LOC_Os12g38440.1		XH domain containing protein, expressed
Sobic.001G106000_juv	Sobic.009G000300_juv	0.999277	0.0242088	0.995853	TALE	yes	grey60	23.9241	0.999346	yes			no	grey60	36.7858	0.71998	no	Sobic.009G000300.1	PF00069	PTHR27001,PTHR27001:SF132	KOG1187	2.7.11.1		GO:0006468,GO:0005524,GO:0004672	AT5G38560.1		Protein kinase superfamily protein	LOC_Os05g01040.1		serine/threonine-protein kinase, putative, expressed
Sobic.001G106000_juv	Sobic.010G218800_juv	-0.999092	0.0271302	0.995853	TALE	yes	grey60	23.9241	0.999346	yes			no	grey60	8.34512	0.993663	yes	Sobic.010G218800.1	PF00657	PTHR22835,PTHR22835:SF242		3.1.1.3		GO:0016788	AT1G75880.2		SGNH hydrolase-type esterase superfamily protein	LOC_Os06g24404.1		GDSL-like lipase/acylhydrolase, putative, expressed
Sobic.001G106200_juv	Sobic.001G510500_juv	0.998624	0.0333988	0.993963	TALE	yes	grey60	104.563	0.999582	yes			no	grey60	5.81147	0.99875	yes	Sobic.001G510500.2	PF06203	PTHR31319,PTHR31319:SF11				GO:0005515	AT2G33350.2		CCT motif family protein	LOC_Os03g04620.1		CCT motif family protein, expressed
Sobic.001G106200_juv	Sobic.003G235000_juv	0.999437	0.0213553	0.993963	TALE	yes	grey60	104.563	0.999582	yes			no	grey60	21.7136	0.622127	no	Sobic.003G235000.1	PF14531	PTHR23257,PTHR23257:SF512	KOG0192	2.7.12.1			AT3G01490.1		Protein kinase superfamily protein	LOC_Os01g45380.1		protein kinase domain containing protein, expressed
Sobic.001G106200_juv	Sobic.003G392550_juv	0.99923	0.0249774	0.993963	TALE	yes	grey60	104.563	0.999582	yes			no	grey60	30.3057	0.721956	no	Sobic.003G392550.1
Sobic.001G106200_juv	Sobic.004G329000_juv	0.996936	0.0498485	0.993963	TALE	yes	grey60	104.563	0.999582	yes			no	grey60	35.5307	0.980355	yes	Sobic.004G329000.1	PF00450	PTHR11802,PTHR11802:SF87		3.4.16.6	K16297	GO:0006508,GO:0004185	AT4G30610.1	BRS1,SCPL24	alpha/beta-Hydrolases superfamily protein	LOC_Os02g55130.2		OsSCP10 - Putative Serine Carboxypeptidase homologue, expressed
Sobic.001G106200_juv	Sobic.006G011700_juv	-0.999526	0.0196005	0.993963	TALE	yes	grey60	104.563	0.999582	yes			no	grey60	5.42628	0.977427	yes	Sobic.006G011700.1	PF03018	PTHR21495,PTHR21495:SF81					AT4G38700.1		Disease resistance-responsive (dirigent-like protein) family protein	LOC_Os01g25030.1		dirigent, putative
Sobic.001G106200_juv	Sobic.007G136400_juv	0.998237	0.0378029	0.993963	TALE	yes	grey60	104.563	0.999582	yes			no	grey60	7.79683	0.876579	yes	Sobic.007G136400.1
Sobic.001G106200_juv	Sobic.010G095700_juv	0.997215	0.0475277	0.993963	TALE	yes	grey60	104.563	0.999582	yes			no	grey60	304.107	0.437744	no	Sobic.010G095700.1	PF14555,PF03556	PTHR12281	KOG3077		K17822		AT3G12760.1			LOC_Os06g12690.1		DCN1-like protein 2, putative, expressed

### Sheet: veg
Supplemental Dataset 8 Gene regulatory network of SbTALE03 and SbTALE04 at vegetative stage
Source node	Target node	PCC	p_value	Source node information							Target node information
				Gene significance (GS)	Family	is TF	Module	Expression (TPM)	Tau	is stem specific	Gene significance (GS)	Family	is TF	Module	Expression (TPM)	Tau	Target_stem_specificity	PrimaryTranscript	Pfam	Panther	KOG	ec	KO	GO	Best-hit-arabi-name	arabi-symbol	arabi-defline	Best-hit-rice-name	rice-symbol	rice-defline
Sobic.001G106000_veg	Sobic.002G148232_veg	1	0.000432612	0.996936	TALE	yes	floralwhite	21.1573	0.999415	yes			no	floralwhite	59.9096	0.590332	no	Sobic.002G148232.1
Sobic.001G106000_veg	Sobic.003G161700_veg	-0.998607	0.0336118	0.996936	TALE	yes	floralwhite	21.1573	0.999415	yes			no	floralwhite	7.50221	0.935947	yes	Sobic.003G161700.3	PF07645,PF13947,PF00069	PTHR27005,PTHR27005:SF42	KOG1187	2.7.11.1		GO:0005509,GO:0030247,GO:0006468,GO:0005524,GO:0004672	AT1G21230.1	WAK5	wall associated kinase 5	LOC_Os01g26174.1		OsWAK5 - OsWAK receptor-like protein kinase, expressed
Sobic.001G106000_veg	Sobic.005G065000_veg	-0.999994	0.00213031	0.996936	TALE	yes	floralwhite	21.1573	0.999415	yes			no	floralwhite	8.85818	0.963729	yes	Sobic.005G065000.1	PF00560,PF08263,PF13855,PF00069	PTHR27000,PTHR27000:SF116	KOG1187	2.7.11.1		GO:0005515,GO:0006468,GO:0005524,GO:0004672	AT3G47570.1		Leucine-rich repeat protein kinase family protein	LOC_Os11g07260.1		expressed protein
Sobic.001G106000_veg	Sobic.007G003700_veg	-0.997939	0.0408797	0.996936	TALE	yes	floralwhite	21.1573	0.999415	yes			no	floralwhite	17.0114	0.993033	yes	Sobic.007G003700.1	PF00067	PTHR24298,PTHR24298:SF163	KOG0156	1.14.13.138		GO:0055114,GO:0020037,GO:0016705,GO:0005506	AT3G48300.1	CYP71A23	cytochrome P450, family 71, subfamily A, polypeptide 23	LOC_Os08g01450.1		cytochrome P450, putative, expressed
Sobic.001G106000_veg	Sobic.009G239301_veg	0.998097	0.0392816	0.996936	TALE	yes	floralwhite	21.1573	0.999415	yes			no	floralwhite	130.888	0.854161	yes	Sobic.009G239301.1	PF00117	PTHR11550		6.3.4.2		GO:0006221,GO:0003883	AT2G34890.1		CTP synthase family protein	LOC_Os05g49770.1		CTP synthase, putative, expressed
Sobic.001G106000_veg	Sobic.009G244100_veg	0.999123	0.026662	0.996936	TALE	yes	floralwhite	21.1573	0.999415	yes			no	floralwhite	8.93871	0.973432	yes	Sobic.009G244100.6
Sobic.001G106200_veg	Sobic.002G419500_veg	0.999009	0.0283394	0.991217	TALE	yes	floralwhite	95.6005	0.999576	yes			no	floralwhite	14.4972	0.99417	yes	Sobic.002G419500.2	PF03767	PTHR31284,PTHR31284:SF11		3.1.3.2		GO:0003993	AT2G38600.1		HAD superfamily, subfamily IIIB acid phosphatase	LOC_Os03g21480.1		HAD superfamily phosphatase, putative, expressed
Sobic.001G106200_veg	Sobic.005G038400_veg	-0.997533	0.0447233	0.991217	TALE	yes	floralwhite	95.6005	0.999576	yes			no	floralwhite	11.4399	0.719474	no	Sobic.005G038400.1	PF01161	PTHR11362,PTHR11362:SF13	KOG3346			GO:0009910,GO:0003712	AT2G27550.1	ATC	centroradialis	LOC_Os11g05470.1		RCN1 Centroradialis-like1 homogous to TFL1 gene; contains Pfam profile PF01161: Phosphatidylethanolamine-binding protein, expressed
Sobic.001G106200_veg	Sobic.005G038450_veg	-0.999015	0.0282514	0.991217	TALE	yes	floralwhite	95.6005	0.999576	yes			no	floralwhite	10.4979	0.732688	no	Sobic.005G038450.1
Sobic.001G106200_veg	Sobic.005G205200_veg	-0.998602	0.0336617	0.991217	TALE	yes	floralwhite	95.6005	0.999576	yes			no	floralwhite	22.5384	0.495339	no	Sobic.005G205200.2
Sobic.001G106200_veg	Sobic.010G267450_veg	-0.997117	0.0483556	0.991217	TALE	yes	floralwhite	95.6005	0.999576	yes			no	floralwhite	10.2891	0.621241	no	Sobic.010G267450.1

### Sheet: floral
Supplemental Dataset 8 Gene regulatory network of SbTALE03 and SbTALE04 at floral initiation stage
Source node	Target node	PCC	p_value	Source node information							Target node information
				Gene significance (GS)	Family	is TF	Module	Expression (TPM)	Tau	is stem specific	Gene significance (GS)	Family	is TF	Module	Expression (TPM)	Tau	Target_stem_specificity	PrimaryTranscript	Pfam	Panther	KOG	ec	KO	GO	Best-hit-arabi-name	arabi-symbol	arabi-defline	Best-hit-rice-name	rice-symbol	rice-defline
Sobic.001G106000_floral	Sobic.001G372200_floral	-0.895343	0.00264558	0.998904	TALE	yes	darkorchid4	43.5317	0.999892	yes			no	darkorchid4	109.627	0.663204	no	Sobic.001G372200.1
Sobic.001G106000_floral	Sobic.009G244100_floral	-0.914704	0.00145384	0.998904	TALE	yes	darkorchid4	43.5317	0.999892	yes			no	darkorchid4	11.5626	0.957337	yes	Sobic.009G244100.6
Sobic.001G106200_floral	Sobic.001G021700_floral	0.939398	0.000531435	0.991277	TALE	yes	violet	94.4231	0.999477	yes			no	violet	5.19629	0.752711	no	Sobic.001G021700.1	PF00931	PTHR23155,PTHR23155:SF572				GO:0043531	AT3G14470.1		NB-ARC domain-containing disease resistance protein	LOC_Os05g12770.1		NB-ARC domain containing protein, expressed
Sobic.001G106200_floral	Sobic.001G116600_floral	0.908086	0.00180988	0.991277	TALE	yes	violet	94.4231	0.999477	yes			no	violet	41.3443	0.77406	no	Sobic.001G116600.1	PF08263,PF00069	PTHR27008,PTHR27008:SF19	KOG1187	2.7.11.1		GO:0006468,GO:0005524,GO:0004672	AT1G48480.1	RKL1	receptor-like kinase 1	LOC_Os03g50450.1		inactive receptor kinase At2g26730 precursor, putative, expressed
Sobic.001G106200_floral	Sobic.001G308500_floral	0.861319	0.00599359	0.991277	TALE	yes	violet	94.4231	0.999477	yes			no	violet	15.436	0.781046	no	Sobic.001G308500.1	PF00534	PTHR12526,PTHR12526:SF354					AT5G04480.1		UDP-Glycosyltransferase superfamily protein	LOC_Os10g39900.1		glycosyltransferase family protein 1, putative, expressed
Sobic.001G106200_floral	Sobic.001G389600_floral	0.876476	0.00428609	0.991277	TALE	yes	violet	94.4231	0.999477	yes			no	violet	55.4908	0.884757	yes	Sobic.001G389600.1	PF00560,PF07714	PTHR27000,PTHR27000:SF197	KOG1187	2.7.11.1		GO:0005515,GO:0006468,GO:0004672	AT5G10020.1		Leucine-rich receptor-like protein kinase family protein	LOC_Os03g20450.1		expressed protein
Sobic.001G106200_floral	Sobic.002G006100_floral	0.897965	0.00245666	0.991277	TALE	yes	violet	94.4231	0.999477	yes			no	violet	23.8402	0.888435	yes	Sobic.002G006100.1	PF08263,PF00560,PF00069,PF13855	PTHR27000,PTHR27000:SF24	KOG1187	2.7.11.1		GO:0005515,GO:0006468,GO:0005524,GO:0004672	AT5G53890.1	AtPSKR2,PSKR2	phytosylfokine-alpha receptor 2	LOC_Os07g01710.1		phytosulfokine receptor precursor, putative, expressed
Sobic.001G106200_floral	Sobic.002G071850_floral	0.931181	0.000773336	0.991277	TALE	yes	violet	94.4231	0.999477	yes			no	violet	26.8976	0.838213	yes	Sobic.002G071850.1	PF00931	PTHR23155,PTHR23155:SF529				GO:0043531	AT3G07040.1	RPM1,RPS3	NB-ARC domain-containing disease resistance protein	LOC_Os08g42670.2		resistance protein, putative, expressed
Sobic.001G106200_floral	Sobic.002G085700_floral	0.924757	0.00100577	0.991277	TALE	yes	violet	94.4231	0.999477	yes			no	violet	74.1818	0.735904	no	Sobic.002G085700.1	PF00201	PTHR11926,PTHR11926:SF252		2.4.1.202		GO:0016758,GO:0008152	AT3G55700.1		UDP-Glycosyltransferase superfamily protein	LOC_Os07g13770.1		UDP-glucoronosyl and UDP-glucosyl transferase domain containing protein, expressed
Sobic.001G106200_floral	Sobic.002G265200_floral	0.931708	0.000756021	0.991277	TALE	yes	violet	94.4231	0.999477	yes			no	violet	39.7727	0.925049	yes	Sobic.002G265200.1	PF02181	PTHR23213,PTHR23213:SF246					AT3G25500.1	AFH1,AHF1,ATFH1,FH1	formin homology 1	LOC_Os09g34180.1		formin, putative, expressed
Sobic.001G106200_floral	Sobic.002G268100_floral	0.926373	0.000943522	0.991277	TALE	yes	violet	94.4231	0.999477	yes			no	violet	233.518	0.660106	no	Sobic.002G268100.1	PF00271,PF08152,PF00270	PTHR24031,PTHR24031:SF330	KOG0331	3.6.4.13	K16911	GO:0005634,GO:0005524,GO:0004386,GO:0003723,GO:0003676	AT5G62190.1	PRH75	DEAD box RNA helicase (PRH75)	LOC_Os09g34910.1		DEAD-box ATP-dependent RNA helicase 7, putative, expressed
Sobic.001G106200_floral	Sobic.002G286632_floral	0.944184	0.000416741	0.991277	TALE	yes	violet	94.4231	0.999477	yes			no	violet	18.584	0.885026	yes	Sobic.002G286632.1	PF10250	PTHR31818,PTHR31818:SF2					AT1G20550.1		O-fucosyltransferase family protein	LOC_Os09g37590.1		OsFBDUF47 - F-box and DUF domain containing protein, expressed
Sobic.001G106200_floral	Sobic.003G040800_floral	0.934041	0.000682374	0.991277	TALE	yes	violet	94.4231	0.999477	yes	0.912307	WRKY	yes	violet	29.6818	0.929931	yes	Sobic.003G040800.1	PF03106	PTHR31221,PTHR31221:SF17				GO:0043565,GO:0006355,GO:0003700	AT4G39410.1	ATWRKY13,WRKY13	WRKY DNA-binding protein 13	LOC_Os01g08710.1		WRKY102, expressed
Sobic.001G106200_floral	Sobic.003G251700_floral	0.887594	0.00325807	0.991277	TALE	yes	violet	94.4231	0.999477	yes		ARF	yes	violet	41.9033	0.89213	yes	Sobic.003G251700.1	PF02362,PF06507	PTHR31384,PTHR31384:SF31			K14486	GO:0003677,GO:0009725,GO:0006355,GO:0005634	AT2G33860.1	ARF3,ETT	Transcriptional factor B3 family protein / auxin-responsive factor AUX/IAA-related	LOC_Os01g48060.2		auxin response factor, putative, expressed
Sobic.001G106200_floral	Sobic.003G354232_floral	0.886196	0.00337744	0.991277	TALE	yes	violet	94.4231	0.999477	yes			no	violet	24.8074	0.828308	yes	Sobic.003G354232.1		PTHR12271,PTHR12271:SF40	KOG2277	2.7.7.19			AT2G39740.1		Nucleotidyltransferase family protein	LOC_Os01g62790.1		expressed protein
Sobic.001G106200_floral	Sobic.003G382400_floral	0.982361	1.35384e-05	0.991277	TALE	yes	violet	94.4231	0.999477	yes			no	violet	47.6379	0.916838	yes	Sobic.003G382400.1	PF03094	PTHR31942,PTHR31942:SF19			K08472	GO:0016021,GO:0006952	AT4G02600.2	ATMLO1,MLO1	Seven transmembrane MLO family protein	LOC_Os01g66510.1		MLO domain containing protein, putative, expressed
Sobic.001G106200_floral	Sobic.004G047800_floral	0.878557	0.00407978	0.991277	TALE	yes	violet	94.4231	0.999477	yes			no	violet	8.88775	0.802648	yes	Sobic.004G047800.1	PF10250	PTHR31933,PTHR31933:SF1					AT3G26370.1		O-fucosyltransferase family protein	LOC_Os02g06400.1		growth regulator related protein, putative, expressed
Sobic.001G106200_floral	Sobic.004G115700_floral	0.948287	0.000332466	0.991277	TALE	yes	violet	94.4231	0.999477	yes			no	cyan	33.1104	0.926555	yes	Sobic.004G115700.1	PF11331	PTHR31105,PTHR31105:SF7					AT2G46380.1		Protein of unknown function (DUF3133)	LOC_Os02g15820.1		extra-large G-protein-related, putative, expressed
Sobic.001G106200_floral	Sobic.004G163300_floral	0.896297	0.00257577	0.991277	TALE	yes	violet	94.4231	0.999477	yes			no	violet	40.0091	0.675939	no	Sobic.004G163300.4	PF14381,PF07714	PTHR23257,PTHR23257:SF384	KOG0192	2.7.11.1	K14510	GO:0006468,GO:0004672	AT5G03730.1	AtCTR1,CTR1,SIS1	Protein kinase superfamily protein	LOC_Os02g32610.2		protein kinase domain containing protein, expressed
Sobic.001G106200_floral	Sobic.004G343700_floral	0.88258	0.00369927	0.991277	TALE	yes	violet	94.4231	0.999477	yes			no	violet	43.4102	0.874796	yes	Sobic.004G343700.1	PF07714	PTHR27001,PTHR27001:SF10	KOG1187	2.7.11.1		GO:0006468,GO:0004672	AT2G20300.1	ALE2	Protein kinase superfamily protein	LOC_Os02g57080.1		serine/threonine-protein kinase, putative, expressed
Sobic.001G106200_floral	Sobic.005G045100_floral	0.903087	0.00211333	0.991277	TALE	yes	violet	94.4231	0.999477	yes			no	violet	68.1815	0.711134	no	Sobic.005G045100.1	PF14215	PTHR13902,PTHR13902:SF66					AT2G27230.2	LHW	transcription factor-related	LOC_Os11g06010.1		helix-loop-helix DNA-binding protein, putative, expressed
Sobic.001G106200_floral	Sobic.005G114500_floral	0.889789	0.00307614	0.991277	TALE	yes	violet	94.4231	0.999477	yes			no	violet	61.1594	0.53975	no	Sobic.005G114500.2	PF10250	PTHR31741,PTHR31741:SF14					AT1G04910.1		O-fucosyltransferase family protein	LOC_Os11g29120.1		growth regulator related protein, putative, expressed
Sobic.001G106200_floral	Sobic.006G016700_floral	0.958695	0.000170769	0.991277	TALE	yes	violet	94.4231	0.999477	yes			no	violet	24.0546	0.875928	yes	Sobic.006G016700.1	PF05183	PTHR23079,PTHR23079:SF13	KOG0988	2.7.7.48	K11699	GO:0003968	AT2G19930.1		RNA-dependent RNA polymerase family protein	LOC_Os01g10140.2		RNA-dependent RNA polymerase, putative, expressed
Sobic.001G106200_floral	Sobic.006G272800_floral	0.900782	0.00226368	0.991277	TALE	yes	violet	94.4231	0.999477	yes			no	violet	201.743	0.909388	yes	Sobic.006G272800.1	PF00168,PF08372	PTHR10024,PTHR10024:SF225	KOG1028			GO:0005515	AT4G11610.1		C2 calcium/lipid-binding plant phosphoribosyltransferase family protein	LOC_Os04g58720.1		anthranilate phosphoribosyltransferase, putative, expressed
Sobic.001G106200_floral	Sobic.007G087800_floral	0.931701	0.000756262	0.991277	TALE	yes	violet	94.4231	0.999477	yes			no	violet	50.9884	0.626971	no	Sobic.007G087800.1	PF11559	PTHR21736			K06085		AT5G57410.3		Afadin/alpha-actinin-binding protein	LOC_Os08g14460.2		expressed protein
Sobic.001G106200_floral	Sobic.008G044600_floral	0.933819	0.000689176	0.991277	TALE	yes	violet	94.4231	0.999477	yes			no	violet	18.4346	0.899346	yes	Sobic.008G044600.1		PTHR33304,PTHR33304:SF2					AT1G43770.2		RING/FYVE/PHD zinc finger superfamily protein	LOC_Os12g06440.1		expressed protein
Sobic.001G106200_floral	Sobic.008G073500_floral	0.949596	0.000308156	0.991277	TALE	yes	violet	94.4231	0.999477	yes			no	violet	24.1256	0.860778	yes	Sobic.008G073500.2	PF12169,PF13177	PTHR11669,PTHR11669:SF12	KOG0989	2.7.7.7		GO:0003887	AT2G02480.1	STI	AAA-type ATPase family protein	LOC_Os12g10670.1		AAA-type ATPase family protein, putative, expressed
Sobic.001G106200_floral	Sobic.009G127800_floral	0.911157	0.00163839	0.991277	TALE	yes	violet	94.4231	0.999477	yes			no	violet	38.6919	0.819192	yes	Sobic.009G127800.1	PF04783,PF04782	PTHR21450,PTHR21450:SF7					AT5G25590.1		Protein of unknown function (DUF630 and DUF632)	LOC_Os05g32760.1		BZIP protein, putative, expressed
Sobic.001G106200_floral	Sobic.009G195600_floral	0.962264	0.000130565	0.991277	TALE	yes	violet	94.4231	0.999477	yes			no	violet	66.4378	0.753442	no	Sobic.009G195600.1	PF08477	PTHR24072,PTHR24072:SF127	KOG0393		K04392	GO:0007264,GO:0005525	AT4G28950.1	ARAC7,ATRAC7,ATROP9,RAC7,ROP9	RHO-related protein from plants 9	LOC_Os05g43820.1		ras-related protein, putative, expressed
Sobic.001G106200_floral	Sobic.010G211200_floral	0.905793	0.00194529	0.991277	TALE	yes	violet	94.4231	0.999477	yes			no	violet	16.0066	0.950128	yes	Sobic.010G211200.2	PF12874	PTHR23067,PTHR23067:SF43					AT2G19380.1		RNA recognition motif (RRM)-containing protein	LOC_Os06g44200.2		ZOS6-06 - C2H2 zinc finger protein, expressed
Sobic.001G106200_floral	Sobic.010G276600_floral	0.933952	0.000685099	0.991277	TALE	yes	violet	94.4231	0.999477	yes			no	violet	101.806	0.868757	yes	Sobic.010G276600.1	PF16487,PF12764,PF16488,PF08699,PF16486,PF02170,PF02171	PTHR22891,PTHR22891:SF57			K11593	GO:0005515,GO:0003676	AT1G48410.1	AGO1	Stabilizer of iron transporter SufD / Polynucleotidyl transferase	LOC_Os06g51310.2		PAZ domain containing protein, putative, expressed

### Sheet: anth
Supplemental Dataset 8 Gene regulatory network of SbTALE03 and SbTALE04 at anthesis stage
Source node	Target node	PCC	p_value	Source node information							Target node information
				Gene significance (GS)	Family	is TF	Module	Expression (TPM)	Tau	is stem specific	Gene significance (GS)	Family	is TF	Module	Expression (TPM)	Tau	Target_stem_specificity	PrimaryTranscript	Pfam	Panther	KOG	ec	KO	GO	Best-hit-arabi-name	arabi-symbol	arabi-defline	Best-hit-rice-name	rice-symbol	rice-defline
Sobic.001G106000_anth	Sobic.001G028400_anth	-0.863697	0.0266017	0.989587	TALE	yes	darkgrey	43.1523	0.999455	yes			no	darkgrey	128.395	0.49121	no	Sobic.001G028400.1	PF03619	PTHR23423,PTHR23423:SF35	KOG2641				AT3G05940.1		Protein of unknown function (DUF300)	LOC_Os03g61210.1		domain of unknown function domain containing protein, expressed
Sobic.001G106000_anth	Sobic.002G167600_anth	-0.851738	0.031343	0.989587	TALE	yes	darkgrey	43.1523	0.999455	yes			no	darkolivegreen	406.758	0.85586	yes	Sobic.002G167600.1	PF07847	PTHR22966,PTHR22966:SF3	KOG4281	1.13.11.19	K10712	GO:0055114,GO:0016702	AT3G58670.1		Protein of unknown function (DUF1637)	LOC_Os09g14700.1		2-aminoethanethiol dioxygenase, putative, expressed
Sobic.001G106000_anth	Sobic.002G221900_anth	0.90864	0.0121387	0.989587	TALE	yes	darkgrey	43.1523	0.999455	yes			no	darkgrey	47.035	0.922645	yes	Sobic.002G221900.1	PF14226,PF03171	PTHR10209,PTHR10209:SF193	KOG0143	1.14.17.4	K05933	GO:0055114,GO:0016491	AT1G05010.1	ACO4,EAT1,EFE	ethylene-forming enzyme	LOC_Os09g27820.1		1-aminocyclopropane-1-carboxylate oxidase protein, putative, expressed
Sobic.001G106000_anth	Sobic.002G235900_anth	-0.866288	0.0256229	0.989587	TALE	yes	darkgrey	43.1523	0.999455	yes			no	darkgrey	120.588	0.654173	no	Sobic.002G235900.1	PF00454	PTHR15245,PTHR15245:SF21	KOG2381	2.7.1.67		GO:0016773	AT2G03890.1	ATPI4K GAMMA 7,PI4K GAMMA 7,UBDK GAMMA 7	phosphoinositide 4-kinase gamma 7	LOC_Os09g29890.1		phosphatidylinositol 3- and 4-kinase family protein, putative, expressed
Sobic.001G106000_anth	Sobic.003G108000_anth	-0.93609	0.00599617	0.989587	TALE	yes	darkgrey	43.1523	0.999455	yes			no	darkgrey	290.815	0.931747	yes	Sobic.003G108000.1	PF11820	PTHR33128,PTHR33128:SF1					AT5G08391.1		Protein of unknown function (DUF 3339)	LOC_Os05g01280.1		expressed protein
Sobic.001G106000_anth	Sobic.003G267100_anth	-0.974502	0.000966913	0.989587	TALE	yes	darkgrey	43.1523	0.999455	yes			no	darkgrey	238.465	0.973986	yes	Sobic.003G267100.1	PF00005,PF00664	PTHR24221,PTHR24221:SF238		3.6.3.44	K05658	GO:0016887,GO:0005524,GO:0055085,GO:0042626,GO:0016021,GO:0006810	AT2G47000.1	ABCB4,ATPGP4,MDR4,PGP4	ATP binding cassette subfamily B4	LOC_Os01g50080.1		MDR-like ABC transporter, putative, expressed
Sobic.001G106000_anth	Sobic.003G393300_anth	0.914427	0.0106708	0.989587	TALE	yes	darkgrey	43.1523	0.999455	yes	0.914894	ARR-B	yes	darkgrey	116.665	0.780583	no	Sobic.003G393300.1	PF00249,PF00072	PTHR31442,PTHR31442:SF8	KOG1601		K14491	GO:0000160	AT1G67710.1	ARR11	response regulator 11	LOC_Os01g67770.1		two-component response regulator, putative, expressed
Sobic.001G106000_anth	Sobic.004G153000_anth	-0.853994	0.0304206	0.989587	TALE	yes	darkgrey	43.1523	0.999455	yes			no	darkgrey	36.3883	0.514074	no	Sobic.004G153000.1		PTHR35481,PTHR35481:SF1					AT2G38430.1			LOC_Os02g30140.2		expressed protein
Sobic.001G106000_anth	Sobic.004G270200_anth	-0.911088	0.0115066	0.989587	TALE	yes	darkgrey	43.1523	0.999455	yes			no	darkolivegreen	258.988	0.474175	no	Sobic.004G270200.1	PF00069	PTHR24055,PTHR24055:SF192	KOG0661	2.7.11.22,2.7.11.23	K08829	GO:0006468,GO:0005524,GO:0004672	AT4G19110.2		Protein kinase superfamily protein	LOC_Os02g47220.1		CPuORF20 - conserved peptide uORF-containing transcript, expressed
Sobic.001G106000_anth	Sobic.005G114500_anth	-0.872355	0.0234002	0.989587	TALE	yes	darkgrey	43.1523	0.999455	yes			no	darkgrey	65.7294	0.501067	no	Sobic.005G114500.2	PF10250	PTHR31741,PTHR31741:SF14					AT1G04910.1		O-fucosyltransferase family protein	LOC_Os11g29120.1		growth regulator related protein, putative, expressed
Sobic.001G106000_anth	Sobic.006G275500_anth	-0.891438	0.0170389	0.989587	TALE	yes	darkgrey	43.1523	0.999455	yes			no	darkolivegreen	43.5376	0.664594	no	Sobic.006G275500.1	PF01363,PF13713,PF08381,PF00415	PTHR22870,PTHR22870:SF194	KOG1427			GO:0046872	AT5G42140.1		Regulator of chromosome condensation (RCC1) family with FYVE zinc finger domain	LOC_Os04g58960.1		regulator of chromosome condensation, putative, expressed
Sobic.001G106000_anth	Sobic.007G141200_anth	-0.935222	0.0061583	0.989587	TALE	yes	darkgrey	43.1523	0.999455	yes			no	darkgrey	495.822	0.902839	yes	Sobic.007G141200.1	PF01370	PTHR10366:SF404,PTHR10366	KOG1502	1.2.1.44	K09753	GO:0003824,GO:0050662	AT1G15950.1	ATCCR1,CCR1,IRX4	cinnamoyl coa reductase 1	LOC_Os08g34280.1		cinnamoyl-CoA reductase, putative, expressed
Sobic.001G106000_anth	Sobic.007G154300_anth	0.871909	0.02356	0.989587	TALE	yes	darkgrey	43.1523	0.999455	yes			no	darkgrey	49.0398	0.961071	yes	Sobic.007G154300.1	PF00026	PTHR13683,PTHR13683:SF360	KOG1339	3.4.23.12		GO:0006508,GO:0004190	AT2G03200.1		Eukaryotic aspartyl protease family protein	LOC_Os08g36540.1		aspartic proteinase nepenthesin-1 precursor, putative, expressed
Sobic.001G106200_anth	Sobic.003G361300_anth	0.935982	0.00601619	0.980949	TALE	yes	darkgrey	154.961	0.998529	yes			no	darkgrey	445.127	0.838716	yes	Sobic.003G361300.1	PF01490	PTHR22950,PTHR22950:SF256	KOG1303		K13946		AT2G38120.1	AUX1,MAP1,PIR1,WAV5	Transmembrane amino acid transporter family protein	LOC_Os01g63770.1		transmembrane amino acid transporter protein, putative, expressed

### Sheet: grain
Supplemental Dataset 8 Gene regulatory network of SbTALE03 and SbTALE04 at grain maturity stage
Source node	Target node	PCC	p_value	Source node information							Target node information
				Gene significance (GS)	Family	is TF	Module	Expression (TPM)	Tau	is stem specific	Gene significance (GS)	Family	is TF	Module	Expression (TPM)	Tau	Target_stem_specificity	PrimaryTranscript	Pfam	Panther	KOG	ec	KO	GO	Best-hit-arabi-name	arabi-symbol	arabi-defline	Best-hit-rice-name	rice-symbol	rice-defline
Sobic.001G106000_grain	Sobic.001G075101_grain	0.886612	0.0185563	0.935413	TALE	yes	lightpink	68.2825	0.993862	yes	0.954538	TALE	yes	lightpink	50.9933	0.994464	yes	Sobic.001G075101.1	PF03789,PF05920,PF03791,PF03790	PTHR11850,PTHR11850:SF130	KOG0773			GO:0003677,GO:0006355,GO:0005634	AT4G08150.1	BP,BP1,KNAT1	KNOTTED-like from Arabidopsis thaliana	LOC_Os07g03770.1		Homeobox domain containing protein, expressed
Sobic.001G106000_grain	Sobic.004G218000_grain	-0.878775	0.0211526	0.935413	TALE	yes	lightpink	68.2825	0.993862	yes			no	lightpink	5.58756	0.941084	yes	Sobic.004G218000.5	PF05033,PF00856,PF10440	PTHR22884,PTHR22884:SF366	KOG1082	2.1.1.43		GO:0034968,GO:0018024,GO:0008270,GO:0005634,GO:0005515	AT3G04380.1	SDG31,SUVR4	SET-domain containing protein lysine methyltransferase family protein	LOC_Os02g40770.1		SET domain containing protein, expressed
Sobic.001G106000_grain	Sobic.006G024800_grain	0.893522	0.0164027	0.935413	TALE	yes	lightpink	68.2825	0.993862	yes			no	lightpink	693.8	0.999965	yes	Sobic.006G024800.1
Sobic.001G106000_grain	Sobic.006G026300_grain	0.903715	0.0134599	0.935413	TALE	yes	lightpink	68.2825	0.993862	yes			no	lightpink	476.188	0.999864	yes	Sobic.006G026300.1										LOC_Os04g11120.1		expressed protein
Sobic.001G106200_grain	Sobic.002G427800_grain	0.948658	0.0038864	0.904199	TALE	yes	lightpink	229.751	0.99492	yes			no	lightpink	9.7931	0.829867	yes	Sobic.002G427800.1	PF07478,PF01820	PTHR23132,PTHR23132:SF0		6.3.2.4		GO:0008716,GO:0005737	AT3G08840.2		D-alanine--D-alanine ligase family	LOC_Os07g49110.1		D-alanine--D-alanine ligase family, putative, expressed
Sobic.001G106200_grain	Sobic.004G218000_grain	0.961713	0.00217078	0.904199	TALE	yes	lightpink	229.751	0.99492	yes			no	lightpink	5.58756	0.941084	yes	Sobic.004G218000.5	PF05033,PF00856,PF10440	PTHR22884,PTHR22884:SF366	KOG1082	2.1.1.43		GO:0034968,GO:0018024,GO:0008270,GO:0005634,GO:0005515	AT3G04380.1	SDG31,SUVR4	SET-domain containing protein lysine methyltransferase family protein	LOC_Os02g40770.1		SET domain containing protein, expressed
Sobic.001G106200_grain	Sobic.004G280301_grain	0.979658	0.000616481	0.904199	TALE	yes	lightpink	229.751	0.99492	yes			no	lightpink	43.1564	0.994396	yes	Sobic.004G280301.1	PF00403	PTHR22814,PTHR22814:SF85	KOG1603			GO:0046872,GO:0030001	AT3G56891.1		Heavy metal transport/detoxification superfamily protein	LOC_Os03g02860.1		heavy metal-associated domain containing protein, expressed
Sobic.001G106200_grain	Sobic.005G120400_grain	-0.905669	0.0129278	0.904199	TALE	yes	lightpink	229.751	0.99492	yes			no	lightpink	6.8927	0.993937	yes	Sobic.005G120400.1	PF00564,PF00571	PTHR13780,PTHR13780:SF45				GO:0005515	AT5G50640.1		CBS / octicosapeptide/Phox/Bemp1 (PB1) domains-containing protein	LOC_Os01g69900.1		CBS domain-containing protein, putative, expressed
Sobic.001G106200_grain	Sobic.006G010500_grain	0.98985	0.000153996	0.904199	TALE	yes	lightpink	229.751	0.99492	yes			no	lightpink	6.88215	0.994407	yes	Sobic.006G010500.2	PF00168	PTHR32246,PTHR32246:SF24				GO:0005515	AT3G16510.1		Calcium-dependent lipid-binding (CaLB domain) family protein	LOC_Os07g47400.1		SRC2 protein, putative, expressed
Sobic.001G106200_grain	Sobic.006G024800_grain	-0.963553	0.00196838	0.904199	TALE	yes	lightpink	229.751	0.99492	yes			no	lightpink	693.8	0.999965	yes	Sobic.006G024800.1
Sobic.001G106200_grain	Sobic.006G026300_grain	-0.864309	0.026369	0.904199	TALE	yes	lightpink	229.751	0.99492	yes			no	lightpink	476.188	0.999864	yes	Sobic.006G026300.1										LOC_Os04g11120.1		expressed protein
Sobic.001G106200_grain	Sobic.006G106700_grain	0.957068	0.00272512	0.904199	TALE	yes	lightpink	229.751	0.99492	yes			no	lightpink	30.3866	0.838872	yes	Sobic.006G106700.1	PF01490	PTHR22950,PTHR22950:SF280	KOG1303		K15015		AT5G15240.1		Transmembrane amino acid transporter family protein	LOC_Os04g38680.1		transmembrane amino acid transporter protein, putative, expressed
Sobic.001G106200_grain	Sobic.006G167100_grain	0.977591	0.000747622	0.904199	TALE	yes	lightpink	229.751	0.99492	yes			no	lightpink	14.3871	0.729763	no	Sobic.006G167100.1
Sobic.001G106200_grain	Sobic.008G164700_grain	-0.911557	0.0113872	0.904199	TALE	yes	lightpink	229.751	0.99492	yes			no	lightpink	26.4477	0.575547	no	Sobic.008G164700.1
