## Supplemental Dataset 10 for "Stage-resolved gene regulatory network analysis reveals developmental reprogramming and genes with robust stem-preferred expression in sorghum"

### Sheet: juv
Supplemental Dataset 10 organ importance for WGCNA co-expression modules at juvenile stage
module eigengene (ME)	PCC.leaf_identity	Pvalue.leaf_identity	PCC.root_identity	Pvalue.root_identity	PCC.stem_identity	Pvalue.stem_identity
MEantiquewhite1	-0.492862	0.0376949	0.758467	0.00026401	-0.298151	0.229478
MEantiquewhite2	-0.818681	3.26859e-05	0.974611	8.01627e-12	-0.134421	0.594877
MEantiquewhite4	0.312657	0.206509	-0.603606	0.00799281	0.344035	0.162132
MEbisque4	0.859477	4.87285e-06	-0.779545	0.000136707	-0.167054	0.50762
MEblue3	0.364589	0.136874	-0.117061	0.64366	-0.341076	0.166012
MEblueviolet	-0.0891267	0.725073	0.0483124	0.849021	0.0584651	0.817754
MEbrown1	-0.183317	0.466542	-0.32045	0.194817	0.651286	0.00341326
MEbrown2	0.375203	0.124966	-0.0920755	0.716327	-0.38692	0.112689
MEchocolate4	0.12746	0.614256	0.302492	0.222439	-0.55363	0.0171426
MEcoral1	0.18876	0.453176	-0.648749	0.00358396	0.567362	0.0140607
MEcoral2	-0.293129	0.237796	0.00384849	0.987908	0.388405	0.111196
MEcoral3	-0.216312	0.38862	0.157042	0.533731	0.0915688	0.717828
MEcoral4	0.419676	0.0829523	-0.922644	5.04771e-08	0.604008	0.00794003
MEcyan	-0.635639	0.00458135	0.110434	0.662667	0.71311	0.00089314
MEdarkmagenta	-0.636678	0.00449491	0.731593	0.00055934	-0.0712077	0.778882
MEdarkolivegreen1	0.250313	0.316433	0.415654	0.0862547	-0.861596	4.34525e-06
MEdarkolivegreen2	-0.367627	0.133388	-0.139662	0.580456	0.669884	0.00235419
MEdarkorange2	-0.215319	0.390855	-0.155953	0.536608	0.486146	0.0407962
MEdarkseagreen2	0.0439341	0.862575	0.134057	0.595885	-0.228514	0.361742
MEdarkseagreen3	-0.313595	0.205078	0.20151	0.422649	0.16584	0.510753
MEdarkseagreen4	0.0164367	0.948387	-0.495329	0.0366021	0.604494	0.00787648
MEdeeppink1	-0.088553	0.726778	0.40606	0.0945192	-0.394823	0.104908
MEfirebrick2	0.0727181	0.774306	-0.607933	0.00743885	0.67142	0.0022805
MEfirebrick3	0.0756173	0.765541	-0.572335	0.0130601	0.622502	0.0057971
MEgreen4	-0.0118919	0.962647	0.289533	0.243868	-0.350279	0.154146
MEgreenyellow	-0.959548	3.17528e-10	0.635341	0.00460645	0.483719	0.0419642
MEgrey60	-0.522703	0.026041	-0.221207	0.377707	0.981087	7.75854e-13
MEhoneydew1	0.457801	0.0560802	-0.473862	0.0469699	-0.0148108	0.953487
MEindianred2	0.0679416	0.788802	0.166637	0.508695	-0.301934	0.223336
MEindianred3	-0.173321	0.491591	-0.537481	0.0214254	0.912399	1.32088e-07
MEindianred4	0.163156	0.517712	0.564169	0.0147345	-0.932521	1.74678e-08
MElavenderblush1	-0.507242	0.0316635	0.702638	0.00114669	-0.208239	0.40699
MElavenderblush2	-0.0191123	0.939999	0.635723	0.00457431	-0.778492	0.000141512
MElavenderblush3	0.656504	0.00308298	-0.607682	0.00747008	-0.112129	0.657787
MElightblue3	-0.0793586	0.754271	0.0463449	0.855107	0.0478486	0.850455
MElightgreen	-0.789822	9.66373e-05	0.59382	0.00936881	0.308528	0.212887
MElightpink2	-0.0708966	0.779826	-0.151419	0.548658	0.28665	0.248809
MElightpink3	0.375143	0.125032	0.153918	0.542002	-0.697999	0.00127672
MElightpink4	0.597424	0.0088416	-0.897678	4.36382e-07	0.333955	0.175609
MElightskyblue4	-0.176519	0.483505	0.711982	0.000917985	-0.663768	0.00266733
MElightsteelblue	0.396074	0.103713	-0.406624	0.0940182	-0.0170466	0.946474
MEmediumpurple	0.373815	0.126481	-0.873378	2.2169e-06	0.60322	0.00804384
MEmediumpurple1	0.250592	0.315877	0.345874	0.159751	-0.773704	0.000165185
MEmediumpurple2	-0.582188	0.0112454	0.601594	0.00826149	0.0201244	0.936827
MEnavajowhite1	0.797264	7.4281e-05	-0.227998	0.362857	-0.781244	0.00012925
MEpalevioletred1	0.372302	0.128146	-0.0165353	0.948078	-0.47858	0.0445205
MEpink3	0.298718	0.228551	-0.321318	0.193541	0.00566704	0.982195
MEpink4	-0.393053	0.106617	0.723197	0.000694941	-0.387444	0.112161
MEplum	0.68359	0.00176114	-0.261905	0.29378	-0.585846	0.0106255
MEplum1	0.708709	0.000993314	-0.975427	6.18957e-12	0.282995	0.25516
MEplum3	0.372975	0.127403	0.2782	0.263645	-0.852298	7.08913e-06
MEsaddlebrown	-0.568044	0.0139199	0.0223246	0.929935	0.733873	0.00052662
MEsalmon1	0.172231	0.494361	-0.490536	0.0387476	0.389413	0.110192
MEsalmon4	-0.439865	0.0677549	0.433397	0.072379	0.041933	0.868782
MEsienna2	-0.0338067	0.894059	-0.644268	0.0039026	0.860298	4.66232e-06
MEskyblue1	0.357191	0.145627	-0.708907	0.000988604	0.417483	0.0847413
MEthistle2	-0.111509	0.659569	-0.00110126	0.99654	0.150998	0.549783
MEthistle3	-0.00486816	0.984705	0.427109	0.0770932	-0.533723	0.0225328
MEyellow	0.984694	1.44373e-13	-0.799533	6.84093e-05	-0.309768	0.210958
MEyellow2	0.119355	0.637129	-0.347161	0.158099	0.278997	0.262224

### Sheet: veg
Supplemental Dataset 10 organ importance for WGCNA co-expression modules at vegetative stage
module eigengene (ME)	PCC.leaf_identity	Pvalue.leaf_identity	PCC.root_identity	Pvalue.root_identity	PCC.stem_identity	Pvalue.stem_identity
MEantiquewhite1	0.289791	0.24343	0.455344	0.0575829	-0.964765	1.06957e-10
MEantiquewhite2	-0.742684	0.000414791	0.14986	0.552831	0.806856	5.20674e-05
MEantiquewhite4	0.129885	0.607476	0.127509	0.614118	-0.335546	0.173432
MEblue	-0.883946	1.14279e-06	0.613462	0.00677662	0.409964	0.0910903
MEblue2	0.484457	0.0416064	-0.707421	0.00102434	0.244858	0.327442
MEblueviolet	-0.397197	0.102648	0.304233	0.219656	0.148068	0.557643
MEbrown1	0.370067	0.130634	0.189566	0.451214	-0.736281	0.00049381
MEbrown2	0.63199	0.004896	-0.201088	0.423642	-0.593545	0.0094101
MEchocolate3	-0.231974	0.354316	0.481276	0.0431646	-0.297546	0.230469
MEchocolate4	0.50959	0.0307539	0.0868191	0.73194	-0.793506	8.49477e-05
MEcoral	0.255986	0.305221	-0.64772	0.00365516	0.475867	0.0459167
MEcoral3	0.0630955	0.803577	-0.64249	0.00403527	0.728041	0.00061372
MEcyan	-0.463258	0.0528472	0.659253	0.00291985	-0.21237	0.397531
MEdarkgrey	0.034797	0.890973	-0.117768	0.641642	0.102282	0.686321
MEdarkolivegreen1	0.206799	0.410313	0.109159	0.666347	-0.415526	0.0863615
MEdarkolivegreen2	0.158326	0.530348	0.433063	0.0726239	-0.760202	0.000250712
MEdarkolivegreen4	0.763068	0.000229982	-0.820241	3.06626e-05	0.0137696	0.956754
MEdarkred	-0.438152	0.0689577	0.479485	0.0440618	-0.0186632	0.941406
MEdarkseagreen1	-0.330662	0.18017	-0.0657157	0.79558	0.526754	0.0247052
MEdarkseagreen2	0.476294	0.0456945	-0.530291	0.023583	0.0317555	0.900456
MEdarkseagreen3	-0.322915	0.191211	-0.229948	0.358653	0.7241	0.000679152
MEdarkslateblue	-0.711395	0.00093114	0.620624	0.00599046	0.169402	0.501586
MEdarkviolet	0.507961	0.0313827	-0.759457	0.000256352	0.279144	0.261961
MEdeeppink	0.463376	0.0527791	-0.157838	0.531633	-0.422033	0.0810598
MEdeeppink1	-0.239671	0.338114	0.701941	0.00116551	-0.56634	0.0142735
MEfirebrick2	0.71759	0.00079999	-0.0755782	0.765659	-0.867148	3.18952e-06
MEfirebrick3	-0.458105	0.0558962	0.244132	0.328923	0.305807	0.21716
MEfirebrick4	-0.959585	3.15231e-10	0.868762	2.90772e-06	0.188511	0.453783
MEfloralwhite	-0.461188	0.0540568	-0.275045	0.269324	0.966656	6.9199e-11
MEgreen	0.972639	1.44956e-11	-0.833748	1.71731e-05	-0.250315	0.31643
MEgreen3	0.263034	0.291627	-0.388624	0.110978	0.138677	0.583155
MEgrey60	0.68654	0.00165126	-0.577612	0.0120613	-0.190462	0.449037
MEhoneydew1	0.631694	0.00492229	-0.444286	0.0647236	-0.285524	0.250754
MEivory	-0.405566	0.0949594	0.760896	0.000245553	-0.418342	0.0840375
MElavenderblush	-0.570326	0.0134572	0.340528	0.166738	0.334435	0.17495
MElightblue3	-0.181366	0.47138	-0.36289	0.138851	0.702351	0.00115441
MElightblue4	0.0856837	0.735326	-0.318855	0.197174	0.288366	0.245861
MElightcoral	0.772889	0.000169534	-0.960908	2.42555e-10	0.178524	0.478471
MElightpink1	-0.00186586	0.994137	0.686785	0.0016424	-0.866219	3.36213e-06
MElightskyblue4	0.0431051	0.865145	-0.0555372	0.826746	0.0124181	0.960995
MElightsteelblue1	-0.550509	0.0179124	0.215678	0.390046	0.465773	0.0514061
MEmagenta3	0.117557	0.642246	-0.122681	0.627701	-0.00253774	0.992026
MEmediumpurple4	-0.116966	0.643931	0.66527	0.00258741	-0.684582	0.00172354
MEmoccasin	0.233773	0.35049	0.293264	0.237569	-0.684593	0.00172313
MEnavajowhite	-0.225404	0.368489	0.378128	0.121817	-0.175887	0.485099
MEnavajowhite1	-0.817246	3.46457e-05	0.47567	0.0460191	0.49477	0.0368473
MEorangered	-0.640814	0.00416367	0.836101	1.54429e-05	-0.197852	0.431294
MEorangered3	0.388236	0.111366	-0.196758	0.433897	-0.271992	0.274891
MEpalevioletred1	0.327012	0.185317	-0.297879	0.229923	-0.0619425	0.807101
MEpink	-0.74273	0.000414269	0.989958	5.03681e-15	-0.255733	0.305716
MEplum2	-0.224568	0.370316	-0.475924	0.0458871	0.903291	2.82975e-07
MEred	0.9308	2.12485e-08	-0.627018	0.00535275	-0.455678	0.0573771
MEsienna4	0.120087	0.635048	-0.605419	0.00775676	0.604688	0.00785127
MEtan3	0.133584	0.597195	-0.439907	0.0677257	0.377222	0.122786
MEthistle	-0.0770991	0.761072	-0.077421	0.760102	0.20137	0.422978
MEthistle1	0.435296	0.0709974	-0.931407	1.98418e-08	0.594135	0.00932173
MEthistle4	-0.579774	0.0116701	0.149886	0.55276	0.588256	0.0102322
MEyellow2	0.204983	0.414527	0.137735	0.585741	-0.449236	0.0614498

### Sheet: floral
Supplemental Dataset 10 organ importance for WGCNA co-expression modules at floral initiation stage
module eigengene (ME)	PCC.stem_identity	Pvalue.stem_identity	PCC.leaf_identity	Pvalue.leaf_identity	PCC.root_identity	Pvalue.root_identity
MEantiquewhite	-0.0477286	0.841623	0.640094	0.00236713	-0.58907	0.00627779
MEantiquewhite1	-0.94842	2.03394e-10	0.667746	0.00129451	0.346158	0.1349
MEantiquewhite3	-0.353878	0.12584	0.712035	0.000428801	-0.333724	0.150443
MEantiquewhite4	-0.270717	0.248318	0.692788	0.000709358	-0.40338	0.0777926
MEaquamarine	0.614608	0.00393246	-0.674888	0.00109667	0.0178444	0.940477
MEaquamarine1	0.654548	0.00173944	-0.112468	0.636865	-0.587274	0.00647862
MEbisque1	0.387289	0.0915908	0.0286426	0.904586	-0.442672	0.0506334
MEbisque2	-0.533739	0.0153588	0.880109	3.12127e-07	-0.309518	0.184189
MEbisque3	-0.0592598	0.804002	-0.245571	0.29667	0.308922	0.185079
MEbisque4	0.409659	0.0728507	-0.465334	0.0386832	0.0273893	0.908744
MEblack	-0.245209	0.297405	0.923732	6.2725e-09	-0.661593	0.00148827
MEblanchedalmond	-0.63731	0.00250748	0.350297	0.129986	0.331016	0.153987
MEblue	-0.403062	0.0780497	-0.277545	0.236116	0.708436	0.000472524
MEblue1	0.111207	0.64067	-0.35921	0.119841	0.240324	0.307435
MEblue2	0.253133	0.281564	0.625924	0.00315575	-0.896535	8.81735e-08
MEblue3	-0.481557	0.0315676	0.756719	0.000112616	-0.241913	0.304151
MEblue4	0.379808	0.0985843	-0.9432	4.7516e-10	0.537168	0.0145918
MEblueviolet	0.424216	0.0622998	-0.736196	0.000214949	0.28269	0.227182
MEbrown2	-0.891088	1.37079e-07	0.27999	0.231843	0.672623	0.00115643
MEbrown3	0.481509	0.0315871	-0.711426	0.000435947	0.196672	0.405933
MEbrown4	0.101448	0.670417	0.586789	0.00653367	-0.695242	0.000666673
MEburlywood2	0.497823	0.0255057	-0.38254	0.0959866	-0.149655	0.52886
MEburlywood3	-0.139982	0.556117	-0.516017	0.0198559	0.665664	0.00135755
MEchartreuse3	0.0303999	0.89876	0.0729147	0.759989	-0.105414	0.658268
MEchocolate	0.61221	0.00411582	0.0865124	0.716856	-0.740993	0.000185789
MEchocolate1	0.0137006	0.954284	0.462107	0.0402357	-0.476754	0.0335577
MEchocolate4	0.498043	0.0254303	-0.082099	0.730772	-0.450332	0.0463152
MEcoral	0.719945	0.000344655	0.171535	0.469606	-0.941189	6.45004e-10
MEcoral1	-0.689886	0.000762824	0.926654	4.46155e-09	-0.189135	0.42451
MEcoral2	0.428817	0.059218	0.0515474	0.829123	-0.509973	0.0216095
MEcoral3	-0.28364	0.225557	0.753426	0.000125438	-0.450202	0.0463858
MEcoral4	0.0833634	0.726777	-0.693108	0.000703661	0.603989	0.00479912
MEcornsilk	0.0189617	0.936758	-0.202927	0.390858	0.182656	0.440835
MEcornsilk2	0.251156	0.285465	0.295635	0.205689	-0.564133	0.00957216
MEcyan	0.556861	0.010761	-0.890092	1.48224e-07	0.294782	0.207062
MEcyan1	0.789386	3.50234e-05	-0.31505	0.176062	-0.52884	0.0165107
MEcyan4	0.665862	0.00135144	-0.442585	0.050684	-0.269251	0.250988
MEdarkblue	-0.241402	0.305205	0.445922	0.0487649	-0.187853	0.427715
MEdarkgoldenrod	-0.250774	0.286223	0.434248	0.055731	-0.166159	0.483847
MEdarkgoldenrod1	-0.509244	0.0218288	0.307232	0.187619	0.237173	0.314015
MEdarkgrey	0.482399	0.0312286	-0.604807	0.00472718	0.0891014	0.708731
MEdarkolivegreen	0.275396	0.239913	0.594641	0.00568715	-0.889052	1.60704e-07
MEdarkolivegreen2	0.635084	0.0026246	0.120767	0.612034	-0.7997	2.32128e-05
MEdarkolivegreen4	0.621287	0.00345697	-0.806981	1.71156e-05	0.142797	0.54812
MEdarkorchid2	0.00550759	0.981615	0.137522	0.563145	-0.14341	0.546386
MEdarkorchid3	-0.118553	0.618618	-0.647598	0.00202111	0.774337	6.14132e-05
MEdarkorchid4	0.944606	3.81162e-10	-0.464587	0.0390383	-0.545239	0.0129073
MEdarksalmon	0.0469524	0.844168	0.34753	0.133256	-0.397724	0.0824534
MEdarkseagreen	0.468532	0.0371904	-0.843925	2.91916e-06	0.343043	0.138682
MEdarkseagreen1	0.0454066	0.849241	0.163344	0.491388	-0.211885	0.36982
MEdarkseagreen2	-0.0312377	0.895985	-0.720614	0.000338241	0.754008	0.000123084
MEdarkseagreen3	-0.554987	0.011086	0.111545	0.639649	0.481761	0.0314851
MEdarkturquoise	0.569032	0.00883317	-0.622549	0.00337272	0.0142279	0.952526
MEdeeppink2	0.0193751	0.935382	0.433094	0.0564583	-0.453807	0.0444521
MEdeepskyblue	0.204031	0.388229	-0.713447	0.000412622	0.495328	0.0263705
MEdodgerblue	-0.314535	0.176807	0.563416	0.00968434	-0.227164	0.335464
MEdodgerblue2	-0.159509	0.501751	0.652656	0.00181264	-0.482134	0.0313351
MEdodgerblue3	-0.218902	0.353803	-0.0361854	0.879617	0.270201	0.249256
MEdodgerblue4	0.0970361	0.684024	-0.371918	0.106373	0.268182	0.252948
MEfirebrick	0.250443	0.286881	-0.282955	0.226727	0.0152205	0.949218
MEfirebrick1	0.859829	1.17943e-06	-0.441711	0.0511964	-0.477485	0.0332486
MEfirebrick3	-0.31791	0.171957	-0.385213	0.093494	0.725073	0.000297992
MEfirebrick4	0.487176	0.029358	-0.0270858	0.909752	-0.493727	0.0269372
MEgoldenrod2	-0.0973126	0.683168	-0.437467	0.0537389	0.541498	0.0136673
MEgreen1	0.58593	0.00663229	-0.643634	0.0021982	0.0172487	0.942461
MEgreen2	0.706236	0.000501067	-0.286967	0.219926	-0.468031	0.0374211
MEgreen3	-0.179002	0.450185	0.00853224	0.971521	0.182829	0.440395
MEgrey60	-0.57864	0.00751886	-0.345734	0.135409	0.964327	7.80559e-12
MEhoneydew	-0.209631	0.375054	-0.0613489	0.797228	0.285453	0.222476
MEhotpink2	-0.232999	0.322857	-0.240501	0.307069	0.489587	0.028448
MEhotpink4	0.0790652	0.740386	-0.57658	0.00778626	0.492056	0.0275394
MEindianred	0.0508204	0.8315	-0.398114	0.0821261	0.343784	0.137775
MEindianred1	-0.718088	0.000363025	0.567046	0.00912698	0.200623	0.396374
MEindianred2	-0.209484	0.375395	-0.145794	0.539666	0.369742	0.108598
MEivory	-0.0790789	0.740343	-0.708938	0.000466206	0.793477	2.98332e-05
MEkhaki1	-0.0924018	0.698419	-0.554192	0.0112262	0.652974	0.00180018
MEkhaki2	-0.392853	0.0866308	0.377387	0.100928	0.0425902	0.858499
MEkhaki3	-0.0113084	0.96226	0.20331	0.389945	-0.191221	0.419323
MEkhaki4	0.761975	9.44826e-05	-0.28833	0.217645	-0.526256	0.0171456
MElavenderblush	0.204625	0.386819	0.20504	0.385838	-0.423794	0.0625888
MElavenderblush1	0.13438	0.57218	0.155825	0.511807	-0.299484	0.199569
MElightblue1	0.00767998	0.974365	-0.461111	0.0407249	0.452901	0.0449324
MElightblue2	-0.134668	0.571351	0.157463	0.507326	-0.0134968	0.954963
MElightblue3	0.0994437	0.676586	-0.204506	0.387102	0.0981963	0.680436
MElightblue4	-0.515261	0.0200688	0.474189	0.0346596	0.0766475	0.748074
MElightgoldenrod2	0.57475	0.00803024	-0.323323	0.164369	-0.291111	0.213042
MElightgoldenrod3	0.480544	0.0319793	-0.153437	0.518376	-0.360286	0.118655
MElightgoldenrod4	-0.0701323	0.768905	-0.229864	0.329596	0.304838	0.191259
MElightpink	0.522661	0.0180612	-0.224115	0.342164	-0.334633	0.149266
MElightpink1	0.416713	0.0675835	0.299122	0.200139	-0.744607	0.000166115
MElightskyblue	-0.565705	0.00932975	0.41302	0.0703039	0.191744	0.418029
MElightskyblue1	-0.00813023	0.972862	0.00824152	0.972491	0.000450062	0.998497
MElightskyblue3	-0.226493	0.336931	-0.334295	0.149703	0.576426	0.00780656
MElightskyblue4	-0.69017	0.000757438	0.643182	0.0022192	0.094641	0.69145
MElightslateblue	0.793154	3.02173e-05	-0.265141	0.258575	-0.582776	0.00700472
MElightsteelblue1	-0.688104	0.000797312	0.80468	1.88713e-05	-0.0690661	0.772329
MElightyellow	0.0717133	0.763836	-0.603445	0.00484746	0.52678	0.0170152
MElightyellow4	-0.449529	0.0467542	0.281903	0.228534	0.198664	0.401099
MEmagenta	-0.478586	0.0327875	0.858874	1.24918e-06	-0.347244	0.133597
MEmagenta1	0.0266816	0.911093	-0.351448	0.128643	0.322924	0.16492
MEmagenta2	0.428402	0.0594913	-0.23614	0.316189	-0.221841	0.347213
MEmagenta4	0.699572	0.000596625	-0.4806	0.0319567	-0.267275	0.254619
MEmediumblue	0.590114	0.0061634	-0.486971	0.0294364	-0.143888	0.545037
MEmediumorchid	0.793166	3.02032e-05	-0.779744	5.0442e-05	-0.0681862	0.775157
MEmediumorchid1	-0.00112798	0.996234	0.534657	0.0151504	-0.533451	0.0154247
MEmediumorchid2	0.0892257	0.708342	0.33725	0.145914	-0.432636	0.0567492
MEmediumorchid4	-0.574826	0.00802002	0.500669	0.0245468	0.113846	0.632714
MEmediumpurple	0.501186	0.0243757	-0.521117	0.0184661	-0.0146727	0.951044
MEmediumpurple2	0.0205422	0.931497	0.441131	0.0515382	-0.463091	0.0397571
MEmediumpurple4	0.202821	0.391111	-0.781996	4.63963e-05	0.565171	0.00941146
MEmidnightblue	-0.424701	0.0619693	-0.50587	0.0228682	0.959895	2.20345e-11
MEmintcream	-0.643679	0.00219614	0.338131	0.144797	0.349991	0.130346
MEmistyrose1	0.250186	0.287393	0.0950029	0.690326	-0.362463	0.116283
MEmistyrose2	-0.105334	0.65851	-0.371081	0.107224	0.483689	0.0307146
MEmistyrose3	-0.014322	0.952213	0.0540196	0.821052	-0.0387087	0.871287
MEmistyrose4	0.0225697	0.924754	0.153644	0.517804	-0.177773	0.453354
MEnavajowhite	0.338628	0.144171	-0.02159	0.928012	-0.340418	0.141927
MEnavajowhite3	0.197138	0.404798	-0.0502873	0.833243	-0.160462	0.499165
MEnavajowhite4	0.60031	0.00513382	0.14894	0.530853	-0.790699	3.32787e-05
MEoldlace	0.11386	0.63267	-0.796479	2.64596e-05	0.674757	0.00110003
MEolivedrab4	-0.615152	0.00389181	0.210633	0.372723	0.446992	0.0481617
MEorange	0.361733	0.117075	-0.725005	0.000298571	0.338297	0.144588
MEorangered	-0.229762	0.329815	0.807587	1.66774e-05	-0.561961	0.0099154
MEorangered1	0.258177	0.271757	0.45779	0.0423883	-0.733793	0.000230974
MEorangered2	-0.185496	0.43364	0.3172	0.17297	-0.118897	0.617594
MEorangered4	-0.719121	0.000352706	0.675934	0.00106995	0.0928392	0.697056
MEpalegreen3	0.383208	0.095359	0.131661	0.58005	-0.541328	0.0137028
MEpaleturquoise	0.278847	0.233834	-0.351304	0.128811	0.0532039	0.823713
MEpaleturquoise1	0.438124	0.0533394	-0.52271	0.0180484	0.0543361	0.82002
MEpaleturquoise3	0.501605	0.0242378	-0.17538	0.459554	-0.360858	0.118028
MEpaleturquoise4	0.696598	0.000644018	-0.484178	0.0305211	-0.260516	0.267284
MEpalevioletred1	0.744136	0.000168573	-0.0149707	0.950051	-0.780544	4.89702e-05
MEpeachpuff3	-0.244799	0.298239	0.0517616	0.828423	0.20994	0.374334
MEpeachpuff4	0.53051	0.0161106	-0.17211	0.468096	-0.395029	0.084746
MEpink1	-0.0409731	0.863823	0.0896065	0.70715	-0.0458044	0.847935
MEpink4	-0.0295297	0.901645	0.491157	0.0278675	-0.459588	0.0414811
MEplum4	-0.854224	1.64287e-06	0.298714	0.200783	0.614489	0.00394135
MEpurple2	0.206944	0.381344	-0.770508	7.03772e-05	0.549275	0.0121259
MEred1	0.127818	0.591251	-0.0606855	0.799378	-0.0759577	0.750272
MEred4	-0.506322	0.0227266	0.738498	0.000200501	-0.197217	0.404607
MErosybrown	-0.558045	0.0105597	0.113525	0.633679	0.48305	0.0309684
MErosybrown1	0.181493	0.443801	0.591391	0.00602586	-0.785415	4.07913e-05
MErosybrown2	0.0924649	0.698222	0.61662	0.00378386	-0.715469	0.000390349
MErosybrown3	-0.437016	0.0540148	0.530999	0.0159949	-0.0638094	0.789268
MErosybrown4	0.421996	0.0638295	-0.0274756	0.908458	-0.423657	0.0626824
MEroyalblue1	0.0507189	0.831832	-0.450722	0.046103	0.396501	0.0834878
MEroyalblue3	-0.14969	0.528764	-0.263718	0.261235	0.423743	0.0626233
MEsalmon	0.542423	0.0134762	-0.902079	5.4841e-08	0.322205	0.165917
MEsalmon2	0.154289	0.516029	-0.517344	0.0194865	0.352402	0.127537
MEsalmon4	0.0133715	0.955381	0.621554	0.00343901	-0.635849	0.00258387
MEseashell2	-0.678153	0.00101509	0.411722	0.0712799	0.313254	0.178672
MEsienna	0.804817	1.87627e-05	-0.328101	0.157866	-0.532285	0.0156939
MEsienna1	0.458547	0.0420045	-0.613467	0.00401882	0.12326	0.604652
MEsienna2	-0.50877	0.0219726	0.525479	0.0173402	0.0184189	0.938565
MEsienna4	0.146059	0.538922	-0.834087	4.87185e-06	0.677944	0.00102015
MEskyblue1	0.456904	0.0428409	-0.407293	0.0746845	-0.0811577	0.733751
MEskyblue3	0.776508	5.67842e-05	-0.796046	2.69249e-05	-0.0340755	0.886591
MEskyblue4	-0.790311	3.37866e-05	0.108709	0.648236	0.736169	0.000215125
MEslateblue3	-0.617976	0.00368631	0.672587	0.00115741	-0.0119425	0.960146
MEsnow	0.040462	0.865507	-0.676912	0.00104546	0.633657	0.0027021
MEsteelblue1	0.0428772	0.857555	0.465165	0.0387632	-0.511003	0.0213023
MEsteelblue3	0.191438	0.418787	0.483426	0.0308188	-0.688081	0.000797757
MEtan1	0.226782	0.336299	0.294583	0.207384	-0.537023	0.0146234
MEtan2	0.493407	0.0270517	-0.630368	0.0028879	0.102893	0.665979
MEtan3	-0.183788	0.437958	0.266348	0.256333	-0.0698699	0.769747
MEthistle	0.657396	0.00163394	-0.231247	0.326613	-0.471539	0.0358279
MEthistle3	0.81545	1.18137e-05	-0.260244	0.267802	-0.611508	0.00417081
MEtomato	0.142076	0.550164	-0.437811	0.0535293	0.285925	0.221679
MEtomato2	-0.386533	0.0922807	0.223046	0.344533	0.190175	0.421919
MEtomato4	0.568753	0.00887408	0.0798663	0.737844	-0.687888	0.000801566
MEturquoise2	-0.505166	0.0230899	0.216855	0.358433	0.32319	0.164553
MEturquoise4	0.598608	0.00529512	-0.073036	0.759601	-0.566903	0.00914847
MEviolet	0.822633	8.49864e-06	-0.657628	0.00162557	-0.221804	0.347297
MEvioletred1	0.438256	0.0532589	-0.660203	0.00153524	0.191687	0.418168
MEwheat3	0.214048	0.36484	0.213225	0.366732	-0.442052	0.0509961
MEwhitesmoke	-0.52611	0.0171819	0.533317	0.0154555	0.0291187	0.903007
MEyellow2	-0.035248	0.882715	0.0480413	0.840598	-0.0103597	0.965424

### Sheet: anth
Supplemental Dataset 10 organ importance for WGCNA co-expression modules at anthesis stage
module eigengene (ME)	PCC.stem_identity	Pvalue.stem_identity	PCC.leaf_identity	Pvalue.leaf_identity	PCC.root_identity	Pvalue.root_identity
MEaliceblue	-0.4074	0.0933314	0.354359	0.149077	0.0399027	0.875087
MEantiquewhite1	0.57579	0.012399	-0.286845	0.248472	-0.34348	0.162854
MEantiquewhite2	-0.606169	0.00766082	0.559059	0.0158661	0.0166936	0.947581
MEblack	0.426574	0.077504	-0.932382	1.77486e-08	0.711344	0.000932282
MEblue	-0.542909	0.0199016	0.958611	3.80232e-10	-0.59938	0.00856552
MEblue1	0.959751	3.05143e-10	-0.677278	0.00201667	-0.305336	0.217904
MEbrown1	-0.908311	1.87768e-07	0.735216	0.000508096	0.162536	0.519327
MEbrown2	0.22667	0.365735	0.204236	0.416266	-0.560729	0.015489
MEbrown3	-0.546284	0.0189978	0.518986	0.0273154	-0.00529214	0.983373
MEchocolate3	-0.01827	0.942639	0.125582	0.619525	-0.145377	0.564904
MEcoral	0.759268	0.000257802	-0.210169	0.402556	-0.678435	0.00196767
MEcoral1	0.378022	0.121931	0.346109	0.159449	-0.942517	5.00081e-09
MEcoral2	-0.206446	0.411131	0.769588	0.000188134	-0.771375	0.000177858
MEcoral3	-0.0450559	0.859098	-0.582796	0.0111404	0.838895	1.35847e-05
MEcyan	-0.633501	0.00476364	0.844757	1.02974e-05	-0.332038	0.178253
MEdarkgoldenrod4	0.232446	0.35331	-0.398003	0.101889	0.239954	0.337527
MEdarkgrey	0.806149	5.3484e-05	-0.712777	0.00090042	-0.0634161	0.802597
MEdarkolivegreen	0.646448	0.00374478	-0.920111	6.47896e-08	0.416758	0.0853388
MEdarkolivegreen1	-0.0563483	0.824253	0.2363	0.345156	-0.245754	0.325617
MEdarkolivegreen2	-0.317121	0.199756	0.0375381	0.882439	0.350767	0.153533
MEdarkseagreen1	-0.149897	0.552731	0.416869	0.0852474	-0.369682	0.131065
MEdarkseagreen2	-0.29866	0.228645	0.653334	0.00328035	-0.498761	0.0351225
MEdarkviolet	0.0974959	0.700339	-0.482264	0.042676	0.523702	0.0257065
MEdeeppink2	0.459013	0.0553497	-0.367489	0.133545	-0.0875717	0.729698
MEfirebrick	-0.837135	1.47312e-05	0.350931	0.153328	0.588078	0.0102609
MEfirebrick2	0.367753	0.133245	0.104271	0.680523	-0.605068	0.00780204
MEfirebrick3	0.295865	0.23324	-0.569299	0.013664	0.389551	0.110054
MEfloralwhite	-0.167696	0.505967	-0.438843	0.0684709	0.800889	6.50897e-05
MEgreen3	-0.0315265	0.90117	0.624961	0.00555157	-0.798595	7.0786e-05
MEgrey60	0.343878	0.162336	-0.437588	0.0693568	0.152111	0.546811
MEindianred2	0.0890458	0.725313	0.271573	0.27566	-0.476989	0.0453354
MEindianred3	-0.464164	0.0523244	0.243029	0.331181	0.261069	0.295381
MEindianred4	0.777921	0.000144172	-0.292112	0.239504	-0.592092	0.0096305
MElavenderblush	0.292414	0.238995	0.18994	0.450304	-0.62471	0.00557626
MElavenderblush2	0.663374	0.00268863	-0.466634	0.0509192	-0.213054	0.395977
MElightpink1	0.360363	0.141828	0.0588455	0.816587	-0.534776	0.022218
MElightpink3	-0.810837	4.46726e-05	0.516088	0.0283425	0.333232	0.176603
MElightskyblue3	0.0759927	0.764408	-0.132074	0.601383	0.0810719	0.749126
MElightskyblue4	-0.324945	0.188275	0.0571838	0.821686	0.334307	0.175125
MElightslateblue	-0.697427	0.00129357	0.171763	0.495551	0.651739	0.00338347
MElightyellow	-0.90816	1.90156e-07	0.890172	7.50271e-07	-0.0455491	0.857571
MEmagenta3	0.175767	0.4854	-0.112529	0.656636	-0.0713565	0.778431
MEnavajowhite	-0.943581	4.32156e-09	0.458659	0.0555622	0.57819	0.0119557
MEnavajowhite3	-0.752299	0.000316217	0.794445	8.21655e-05	-0.114269	0.651643
MEorange	-0.702315	0.00115536	0.935912	1.16891e-08	-0.367292	0.13377
MEorangered	0.0687108	0.786463	0.563861	0.0148009	-0.843412	1.09842e-05
MEorangered1	0.213071	0.395939	-0.751774	0.000321039	0.739095	0.000457656
MEorangered3	-0.260901	0.295702	0.464711	0.0520111	-0.293458	0.237246
MEpalevioletred	-0.484041	0.0418076	0.681658	0.00183632	-0.302272	0.222793
MEpink	0.617069	0.00637086	-0.868208	3.00199e-06	0.384286	0.115371
MEplum4	-0.325105	0.188045	0.658845	0.0029436	-0.472705	0.0475859
MEsienna1	-0.450988	0.0603215	0.343536	0.162782	0.109558	0.665195
MEskyblue1	0.26434	0.289151	-0.560545	0.0155301	0.417684	0.0845761
MEslateblue	-0.0823997	0.745145	0.744836	0.000390749	-0.895074	5.29063e-07
MEslateblue1	0.18895	0.452713	0.385101	0.114536	-0.755672	0.000286688
MEtan2	-0.506892	0.0318006	0.135979	0.590575	0.458739	0.055514
MEtan3	0.2106	0.40157	-0.142647	0.57231	-0.0750089	0.767378
MEtomato	0.893068	6.11609e-07	-0.42762	0.0767016	-0.555939	0.0165903
MEturquoise	-0.227732	0.363431	-0.523704	0.0257056	0.990685	2.76925e-15
MEwhite	0.320886	0.194175	-0.800954	6.49349e-05	0.6687	0.00241231
MEyellow2	0.319674	0.19596	0.277123	0.265576	-0.776159	0.000152661
MEyellow3	0.586732	0.0104796	-0.0689306	0.785795	-0.649683	0.00352031
MEyellowgreen	0.674759	0.00212684	-0.536649	0.0216666	-0.13352	0.597373

### Sheet: grain
Supplemental Dataset 10 organ importance for WGCNA co-expression modules at grain maturity stage
module eigengene (ME)	PCC.stem_identity	Pvalue.stem_identity	PCC.leaf_identity	Pvalue.leaf_identity	PCC.root_identity	Pvalue.root_identity	PCC.seed_identity	Pvalue.seed_identity
MEantiquewhite1	0.052091	0.817919	0.48326	0.0227025	-0.303953	0.169055	-0.323285	0.14222
MEaquamarine1	-0.0273568	0.903812	-0.404533	0.0618445	-0.566868	0.00594276	0.887229	3.74101e-08
MEbisque1	-0.751583	5.52069e-05	0.609074	0.00262456	0.0289015	0.898408	0.0923277	0.682795
MEbisque2	0.215126	0.336325	-0.298974	0.176499	-0.61503	0.00231731	0.571461	0.00546518
MEbisque3	0.326853	0.137617	-0.405918	0.0608735	-0.562613	0.00641559	0.531188	0.0109641
MEblack	0.562559	0.00642178	0.0835959	0.711487	0.317557	0.149834	-0.89468	1.94987e-08
MEblanchedalmond	0.0408147	0.856887	0.00580126	0.979559	-0.496956	0.0186268	0.336049	0.126248
MEblue	-0.207809	0.353407	-0.253264	0.255441	0.996833	1.80948e-23	-0.295433	0.181928
MEblue1	0.768259	2.9726e-05	-0.066559	0.768534	-0.154187	0.493279	-0.579841	0.00467608
MEblue4	-0.0932101	0.679918	-0.223391	0.31763	0.613689	0.00238368	-0.146041	0.516662
MEbrown1	0.0993212	0.660115	0.613975	0.0023694	-0.585622	0.00418904	-0.29018	0.19019
MEbrown2	-0.348691	0.11174	-0.278671	0.209173	-0.0894596	0.692175	0.709065	0.000220302
MEburlywood2	0.375013	0.0854866	-0.426582	0.047723	-0.24931	0.263187	0.263223	0.236582
MEchocolate1	0.513193	0.0145818	0.284722	0.19904	-0.722251	0.000147286	-0.254431	0.253181
MEchocolate2	-0.733006	0.000104282	0.015015	0.947124	-0.0228425	0.91963	0.734904	9.79529e-05
MEchocolate3	0.399095	0.0657731	-0.0371837	0.869509	-0.206434	0.356673	-0.20114	0.369409
MEcoral2	-0.143437	0.524247	-0.250746	0.260355	0.270898	0.222686	0.196933	0.379713
MEcoral3	-0.0955206	0.672406	0.924916	7.5203e-10	-0.455229	0.0332638	-0.521002	0.0129084
MEcoral4	0.402036	0.0636257	-0.831535	1.62529e-06	0.130109	0.56387	0.367349	0.0926011
MEcornsilk	-0.488719	0.0210002	0.901264	1.05161e-08	-0.0992553	0.660327	-0.377365	0.0833881
MEcyan4	0.228827	0.305685	0.559766	0.00674898	-0.111868	0.62015	-0.728045	0.000122526
MEdarkblue	-0.23896	0.284164	0.414142	0.0553436	0.686505	0.000418329	-0.723148	0.000143192
MEdarkgoldenrod3	0.058845	0.79477	-0.777743	2.04307e-05	-0.0869171	0.700527	0.821512	2.77147e-06
MEdarkgreen	0.313165	0.155863	0.156234	0.487488	0.237101	0.28804	-0.659258	0.000846152
MEdarkmagenta	0.575449	0.00507686	0.390357	0.0724797	-0.367417	0.0925353	-0.700579	0.000282282
MEdarkolivegreen1	0.496099	0.018863	-0.36913	0.0909096	0.444672	0.0381223	-0.452697	0.0343821
MEdarkorange	0.633211	0.00156	0.197707	0.377804	-0.021822	0.92321	-0.823163	2.54405e-06
MEdarkorange2	0.709559	0.000217085	-0.321526	0.144528	0.173076	0.441149	-0.506663	0.0161126
MEdarkorchid4	-0.663839	0.000755312	0.272115	0.220532	0.649363	0.0010746	-0.121113	0.59134
MEdarkseagreen1	-0.118216	0.600306	0.188439	0.401007	0.159384	0.478641	-0.201671	0.368118
MEdeeppink	0.552776	0.007629	-0.023645	0.916816	-0.371468	0.0887248	-0.241812	0.278283
MEdeeppink1	0.0963964	0.669566	-0.666389	0.000708468	0.67314	0.000596263	0.081841	0.7173
MEdeeppink2	0.174279	0.437931	-0.113929	0.613677	-0.862543	2.43427e-07	0.609505	0.00260123
MEdeepskyblue4	0.475327	0.0253719	-0.631551	0.00161902	-0.425742	0.0482107	0.513221	0.0145754
MEdodgerblue1	0.212612	0.342137	0.585647	0.00418702	-0.904084	7.96647e-09	-0.128453	0.568882
MEdodgerblue2	-0.189605	0.398044	-0.646197	0.00115795	0.497519	0.0184729	0.48205	0.0230945
MEfirebrick1	-0.373334	0.0870093	0.772874	2.48225e-05	0.289957	0.190546	-0.658384	0.000864494
MEfirebrick4	-0.453374	0.0340803	-0.597736	0.00330476	0.432639	0.0443206	0.74513	6.927e-05
MEgoldenrod2	-0.0658127	0.771063	-0.756739	4.58258e-05	0.778547	1.97754e-05	0.257319	0.247649
MEgoldenrod3	0.377433	0.0833273	0.1447	0.52056	0.194623	0.385438	-0.678732	0.000515198
MEgreen2	-0.318549	0.148495	-0.493122	0.0197031	0.405997	0.0608185	0.521427	0.0128219
MEhoneydew1	0.437907	0.041517	0.459187	0.0315739	-0.569322	0.00568344	-0.479444	0.0239571
MEhotpink3	0.119695	0.595722	-0.620846	0.00204711	-0.019387	0.931758	0.54454	0.00878535
MEindianred	-0.558647	0.00688393	0.3097	0.160738	0.235588	0.291219	0.0532222	0.814031
MEindianred1	0.216247	0.333751	-0.612876	0.0024247	-0.0335618	0.882129	0.450575	0.0353415
MEindianred2	0.353586	0.106462	-0.464297	0.0294928	0.344338	0.116591	-0.133342	0.554135
MElavenderblush3	0.744937	6.97364e-05	0.237482	0.287244	-0.379431	0.0815759	-0.70093	0.000279452
MElemonchiffon3	0.155598	0.489283	-0.862043	2.51891e-07	0.447196	0.0369133	0.40136	0.0641145
MElightblue1	0.351188	0.109024	0.0231435	0.918575	-0.860173	2.85867e-07	0.287416	0.194638
MElightcyan	0.392279	0.0709616	0.487739	0.0212979	0.0962503	0.67004	-0.976535	8.29069e-15
MElightgoldenrod2	-0.0600535	0.790645	0.478274	0.0243525	-0.912057	3.4599e-09	0.26265	0.237642
MElightgoldenrod3	0.531178	0.0109659	-0.740865	8.01926e-05	0.182572	0.416092	0.102957	0.648436
MElightpink	0.987105	2.17564e-17	-0.404465	0.0618931	-0.252883	0.25618	-0.369246	0.0908002
MElightpink4	-0.319678	0.146982	-0.500324	0.017721	-0.1233	0.58461	0.937938	1.18248e-10
MElightseagreen	-0.613711	0.00238261	0.22382	0.316679	-0.440544	0.0401669	0.719096	0.000162505
MElightskyblue1	-0.907127	5.84591e-09	0.272603	0.219674	0.0408374	0.856808	0.590565	0.00380691
MElightskyblue2	-0.451769	0.034799	0.238971	0.284141	-0.196173	0.381591	0.353008	0.107075
MElightsteelblue	0.324835	0.140207	0.705059	0.000247915	-0.378701	0.0822127	-0.770395	2.73607e-05
MElightyellow4	0.70243	0.00026762	-0.47868	0.0242147	-0.216749	0.332602	-0.0347973	0.87782
MElinen	-0.867317	1.74525e-07	0.109955	0.62618	0.45365	0.0339577	0.402763	0.0631035
MEmediumblue	-0.529115	0.0113389	0.699707	0.000289434	-0.60188	0.00304078	0.261124	0.240479
MEmintcream	0.28559	0.197615	-0.210579	0.346881	0.629722	0.00168625	-0.550595	0.00792225
MEmistyrose	0.711533	0.000204645	-0.507227	0.0159755	-0.0772143	0.732699	-0.121565	0.589947
MEmistyrose2	-0.0518732	0.818668	0.413745	0.0556017	-0.734105	0.000100573	0.184835	0.410237
MEmistyrose4	-0.711426	0.000205305	0.653271	0.000978786	0.363282	0.0965489	-0.251709	0.258469
MEnavajowhite3	-0.354243	0.105768	0.624945	0.0018731	-0.614638	0.00233656	0.17427	0.437957
MEnavajowhite4	0.0620804	0.783738	-0.217126	0.331742	-0.409799	0.0582135	0.480767	0.0235159
MEolivedrab3	-0.301327	0.172954	0.419034	0.0522427	0.333585	0.129225	-0.393955	0.0696586
MEolivedrab4	0.710045	0.000213968	-0.103397	0.647027	-0.582598	0.00443817	-0.152987	0.496691
MEorange3	0.0392198	0.862427	0.256431	0.249341	-0.914727	2.57116e-09	0.397442	0.0670039
MEpalegreen3	0.528233	0.0115016	-0.138992	0.537314	-0.708216	0.000225923	0.162844	0.469018
MEpaleturquoise3	-0.764631	3.41548e-05	0.131868	0.558565	0.394302	0.0693903	0.32289	0.142735
MEpeachpuff3	-0.0603457	0.789648	0.229739	0.303709	0.636542	0.00144701	-0.67041	0.000639648
MEpink2	0.21624	0.333768	-0.49752	0.0184727	0.865762	1.94778e-07	-0.363036	0.0967923
MEpurple2	-0.591049	0.00377112	0.379433	0.0815739	-0.535578	0.0102038	0.606919	0.0027439
MEred1	0.447898	0.0365822	0.114165	0.612937	-0.955733	4.34179e-12	0.169147	0.451747
MEred4	-0.269711	0.224799	0.199095	0.374396	-0.790376	1.20452e-05	0.670518	0.000637884
MErosybrown2	-0.855758	3.82653e-07	0.633136	0.00156263	-0.0588067	0.794901	0.238923	0.284243
MErosybrown3	-0.385264	0.0766194	0.613976	0.00236936	-0.0814736	0.718519	-0.194068	0.386821
MEsalmon1	-0.250916	0.260023	0.76094	3.92431e-05	-0.0557281	0.805433	-0.501953	0.0172959
MEskyblue3	0.517167	0.0137094	-0.45611	0.0328818	0.581317	0.00454741	-0.488091	0.0211907
MEslateblue2	-0.0804635	0.721874	0.554824	0.00736187	0.273852	0.217485	-0.710802	0.000209178
MEslateblue4	0.311137	0.158703	-0.80536	6.13506e-06	0.628341	0.00173857	0.0469587	0.835609
MEtomato4	0.0316984	0.888633	0.799666	7.97999e-06	-0.0480773	0.831747	-0.830963	1.67706e-06
MEturquoise	-0.358728	0.101116	-0.352724	0.107378	-0.235315	0.291795	0.908938	4.83803e-09
MEturquoise4	-0.410172	0.0579625	0.457794	0.0321605	0.27841	0.209617	-0.28313	0.201674
MEvioletred1	-0.105657	0.639813	0.639024	0.00136742	-0.843772	8.06775e-07	0.0875194	0.698545
MEwhite	-0.388088	0.0743026	-0.34648	0.114185	0.877749	8.05016e-08	0.0740941	0.743141
